# Cerebral Encoding of Word Classes is Distributed and Context-Dependent

**DOI:** 10.64898/2026.07.22.739973

**Authors:** Natalia Bekemeier, Marianne Hundt, Zirui Huang, Martina Djordjijevic, Alexis Hervais-Adelman

## Abstract

Word classes such as nouns, verbs, and adjectives are fundamental units of language, but their neural encoding remains unclear. Here, we investigate whether word classes are processed as invariant, context-independent lexical categories or depend on sentence context during language processing. We analyse source-localized magnetoencephalography (MEG) data from 200 native Dutch participants who read or listened to sentences and their scrambled counterparts (word lists) from the MOUS dataset. Time-resolved encoding models are used to predict neural responses from major word classes (noun, verb, adjective) and other linguistic variables including word frequency, surprisal, entropy, word length, and ordinal position. Across modalities, we observe a significant interaction between word class and context (sentences vs. word lists), manifest as dynamic modulation of neural responses in a widespread cortical network including bilateral perisylvian, frontal, and midline regions previously implicated in lexicosemantic, structural, and pragmatic processing. This interaction emerges early and reappears later in processing, with distinct temporal profiles for reading and listening. Within-condition effects reveal that word class contributes to neural responses at the level of individual words, but this contribution is context-dependent: it is robust in sentences across modalities and in word-list reading, but absent in auditory word lists. These results indicate that word-class encoding is shaped by the interaction between word-level properties and sentence context during real-time language processing.
