## Supplementary material for "Cerebral Encoding of Word Classes is Distributed and Context-Dependent": Parcel Labels Ordered by Lobe and HM

Index as displayed in raster plots	Parcel_index[Conte69]	Atlas_Parcel_label[Conte69]	Hemisphere	Brodmann_area	Lobe
1	1	L_8_B05_01	left	BA_8	frontal
2	2	L_8_B05_02	left	BA_8	frontal
3	3	L_8_B05_03	left	BA_8	frontal
4	4	L_8_B05_04	left	BA_8	frontal
5	5	L_8_B05_05	left	BA_8	frontal
6	6	L_6_B05_01	left	BA_6	frontal
7	7	L_6_B05_02	left	BA_6	frontal
8	8	L_6_B05_03	left	BA_6	frontal
9	9	L_6_B05_04	left	BA_6	frontal
10	10	L_6_B05_05	left	BA_6	frontal
11	11	L_6_B05_06	left	BA_6	frontal
12	12	L_6_B05_07	left	BA_6	frontal
13	13	L_6_B05_08	left	BA_6	frontal
14	14	L_6_B05_09	left	BA_6	frontal
15	15	L_6_B05_10	left	BA_6	frontal
16	16	L_6_B05_11	left	BA_6	frontal
17	17	L_6_B05_12	left	BA_6	frontal
18	18	L_4_B05_01	left	BA_4	frontal
19	19	L_4_B05_02	left	BA_4	frontal
20	20	L_4_B05_03	left	BA_4	frontal
21	21	L_4_B05_04	left	BA_4	frontal
22	22	L_4_B05_05	left	BA_4	frontal
23	23	L_4_B05_06	left	BA_4	frontal
24	24	L_4_B05_07	left	BA_4	frontal
25	25	L_4_B05_08	left	BA_4	frontal
26	26	L_4_B05_09	left	BA_4	frontal
27	27	L_4_B05_10	left	BA_4	frontal
28	28	L_4_B05_11	left	BA_4	frontal
29	29	L_4_B05_12	left	BA_4	frontal
30	30	L_4_B05_13	left	BA_4	frontal
31	31	L_4_B05_14	left	BA_4	frontal
32	32	L_9_B05_01	left	BA_9	frontal
33	33	L_9_B05_02	left	BA_9	frontal
34	34	L_9_B05_03	left	BA_9	frontal
35	35	L_9_B05_04	left	BA_9	frontal
36	36	L_9_B05_05	left	BA_9	frontal
37	77	L_44_B05_01	left	BA_44	frontal
38	78	L_44_B05_02	left	BA_44	frontal
39	79	L_44_B05_03	left	BA_44	frontal
40	80	L_44_B05_04	left	BA_44	frontal
41	81	L_45_B05_01	left	BA_45	frontal
42	82	L_45_B05_02	left	BA_45	frontal
43	109	L_47_B05_01	left	BA_47	frontal
44	156	L_10_B05_01	left	BA_10	frontal
45	157	L_10_B05_02	left	BA_10	frontal
46	158	L_10_B05_03	left	BA_10	frontal
47	159	L_10_B05_04	left	BA_10	frontal
48	160	L_10_B05_05	left	BA_10	frontal
49	162	L_11_B05_01	left	BA_11	frontal
50	163	L_11_B05_02	left	BA_11	frontal
51	164	L_11_B05_03	left	BA_11	frontal
52	165	L_11_B05_04	left	BA_11	frontal
53	166	L_11_B05_05	left	BA_11	frontal
54	167	L_11_B05_06	left	BA_11	frontal
55	168	L_11_B05_07	left	BA_11	frontal
56	169	L_11_B05_08	left	BA_11	frontal
57	170	L_46_B05_01	left	BA_46	frontal
58	171	L_46_B05_02	left	BA_46	frontal
59	172	L_46_B05_03	left	BA_46	frontal
60	110	L_41_B05_01	left	BA_41	temporal
61	111	L_41_B05_02	left	BA_41	temporal
62	112	L_41_B05_03	left	BA_41	temporal
63	114	L_22_B05_01	left	BA_22	temporal
64	115	L_22_B05_02	left	BA_22	temporal
65	116	L_22_B05_03	left	BA_22	temporal
66	117	L_22_B05_04	left	BA_22	temporal
67	118	L_22_B05_05	left	BA_22	temporal
68	119	L_22_B05_06	left	BA_22	temporal
69	120	L_22_B05_07	left	BA_22	temporal
70	121	L_22_B05_08	left	BA_22	temporal
71	122	L_22_B05_09	left	BA_22	temporal
72	123	L_22_B05_10	left	BA_22	temporal
73	124	L_42_B05_01	left	BA_42	temporal
74	125	L_42_B05_02	left	BA_42	temporal
75	126	L_42_B05_03	left	BA_42	temporal
76	127	L_21_B05_01	left	BA_21	temporal
77	128	L_21_B05_02	left	BA_21	temporal
78	129	L_21_B05_03	left	BA_21	temporal
79	130	L_21_B05_04	left	BA_21	temporal
80	131	L_38_B05_01	left	BA_38	temporal
81	132	L_38_B05_02	left	BA_38	temporal
82	133	L_38_B05_03	left	BA_38	temporal
83	134	L_38_B05_04	left	BA_38	temporal
84	135	L_37_B05_01	left	BA_37	temporal
85	136	L_37_B05_02	left	BA_37	temporal
86	137	L_37_B05_03	left	BA_37	temporal
87	138	L_37_B05_04	left	BA_37	temporal
88	139	L_37_B05_05	left	BA_37	temporal
89	140	L_37_B05_06	left	BA_37	temporal
90	141	L_37_B05_07	left	BA_37	temporal
91	142	L_20_B05_01	left	BA_20	temporal
92	143	L_20_B05_02	left	BA_20	temporal
93	144	L_20_B05_03	left	BA_20	temporal
94	145	L_20_B05_04	left	BA_20	temporal
95	146	L_20_B05_05	left	BA_20	temporal
96	147	L_20_B05_06	left	BA_20	temporal
97	148	L_20_B05_07	left	BA_20	temporal
98	37	L_3_B05_01	left	BA_3	parietal
99	38	L_3_B05_02	left	BA_3	parietal
100	39	L_3_B05_03	left	BA_3	parietal
101	40	L_1_B05_01	left	BA_1	parietal
102	41	L_1_B05_02	left	BA_1	parietal
103	42	L_1_B05_03	left	BA_1	parietal
104	43	L_1_B05_04	left	BA_1	parietal
105	44	L_5_B05_01	left	BA_5	parietal
106	45	L_5_B05_02	left	BA_5	parietal
107	46	L_5_B05_03	left	BA_5	parietal
108	47	L_7_B05_01	left	BA_7	parietal
109	48	L_7_B05_02	left	BA_7	parietal
110	49	L_7_B05_03	left	BA_7	parietal
111	50	L_7_B05_04	left	BA_7	parietal
112	51	L_7_B05_05	left	BA_7	parietal
113	52	L_7_B05_06	left	BA_7	parietal
114	53	L_7_B05_07	left	BA_7	parietal
115	54	L_7_B05_08	left	BA_7	parietal
116	55	L_7_B05_09	left	BA_7	parietal
117	56	L_7_B05_10	left	BA_7	parietal
118	57	L_7_B05_11	left	BA_7	parietal
119	58	L_7_B05_12	left	BA_7	parietal
120	59	L_7_B05_13	left	BA_7	parietal
121	60	L_2_B05_01	left	BA_2	parietal
122	61	L_2_B05_02	left	BA_2	parietal
123	62	L_2_B05_03	left	BA_2	parietal
124	63	L_2_B05_04	left	BA_2	parietal
125	64	L_2_B05_05	left	BA_2	parietal
126	65	L_2_B05_06	left	BA_2	parietal
127	66	L_2_B05_07	left	BA_2	parietal
128	71	L_40_B05_01	left	BA_40	parietal
129	72	L_40_B05_02	left	BA_40	parietal
130	73	L_40_B05_03	left	BA_40	parietal
131	74	L_40_B05_04	left	BA_40	parietal
132	75	L_40_B05_05	left	BA_40	parietal
133	76	L_40_B05_06	left	BA_40	parietal
134	86	L_39_B05_01	left	BA_39	parietal
135	87	L_39_B05_02	left	BA_39	parietal
136	88	L_39_B05_03	left	BA_39	parietal
137	89	L_39_B05_04	left	BA_39	parietal
138	90	L_39_B05_05	left	BA_39	parietal
139	91	L_39_B05_06	left	BA_39	parietal
140	92	L_39_B05_07	left	BA_39	parietal
141	93	L_43_B05_01	left	BA_43	parietal
142	94	L_43_B05_02	left	BA_43	parietal
143	95	L_19_B05_01	left	BA_19	occipital
144	96	L_19_B05_02	left	BA_19	occipital
145	97	L_19_B05_03	left	BA_19	occipital
146	98	L_19_B05_04	left	BA_19	occipital
147	99	L_19_B05_05	left	BA_19	occipital
148	100	L_19_B05_06	left	BA_19	occipital
149	101	L_19_B05_07	left	BA_19	occipital
150	102	L_19_B05_08	left	BA_19	occipital
151	103	L_19_B05_09	left	BA_19	occipital
152	104	L_19_B05_10	left	BA_19	occipital
153	105	L_19_B05_11	left	BA_19	occipital
154	106	L_19_B05_12	left	BA_19	occipital
155	107	L_19_B05_13	left	BA_19	occipital
156	108	L_19_B05_14	left	BA_19	occipital
157	173	L_17_B05_01	left	BA_17	occipital
158	174	L_17_B05_02	left	BA_17	occipital
159	175	L_17_B05_03	left	BA_17	occipital
160	176	L_17_B05_04	left	BA_17	occipital
161	177	L_17_B05_05	left	BA_17	occipital
162	178	L_18_B05_01	left	BA_18	occipital
163	179	L_18_B05_02	left	BA_18	occipital
164	180	L_18_B05_03	left	BA_18	occipital
165	181	L_18_B05_04	left	BA_18	occipital
166	182	L_18_B05_05	left	BA_18	occipital
167	183	L_18_B05_06	left	BA_18	occipital
168	184	L_18_B05_07	left	BA_18	occipital
169	67	L_31_B05_01	left	BA_31	midline
170	68	L_31_B05_02	left	BA_31	midline
171	69	L_31_B05_03	left	BA_31	midline
172	70	L_31_B05_04	left	BA_31	midline
173	83	L_23_B05_01	left	BA_23	midline
174	84	L_23_B05_02	left	BA_23	midline
175	85	L_23_B05_03	left	BA_23	midline
176	113	L_30_B05_01	left	BA_30	midline
177	149	L_32_B05_01	left	BA_32	midline
178	150	L_32_B05_02	left	BA_32	midline
179	151	L_32_B05_03	left	BA_32	midline
180	152	L_24_B05_01	left	BA_24	midline
181	153	L_24_B05_02	left	BA_24	midline
182	154	L_24_B05_03	left	BA_24	midline
183	155	L_24_B05_04	left	BA_24	midline
184	161	L_25_B05_01	left	BA_25	midline
185	185	L_27_B05_01	left	BA_27	midline
186	186	L_36_B05_01	left	BA_36	midline
187	187	L_35_B05_01	left	BA_35	midline
188	188	L_28_B05_01	left	BA_28	midline
189	189	L_29_B05_01	left	BA_29	midline
190	190	L_26_B05_01	left	BA_26	midline
191	191	L_33_B05_01	left	BA_33	midline
192	192	R_8_B05_01	right	BA_8	frontal
193	193	R_8_B05_02	right	BA_8	frontal
194	194	R_8_B05_03	right	BA_8	frontal
195	195	R_8_B05_04	right	BA_8	frontal
196	196	R_8_B05_05	right	BA_8	frontal
197	197	R_6_B05_01	right	BA_6	frontal
198	198	R_6_B05_02	right	BA_6	frontal
199	199	R_6_B05_03	right	BA_6	frontal
200	200	R_6_B05_04	right	BA_6	frontal
201	201	R_6_B05_05	right	BA_6	frontal
202	202	R_6_B05_06	right	BA_6	frontal
203	203	R_6_B05_07	right	BA_6	frontal
204	204	R_6_B05_08	right	BA_6	frontal
205	205	R_6_B05_09	right	BA_6	frontal
206	206	R_6_B05_10	right	BA_6	frontal
207	207	R_6_B05_11	right	BA_6	frontal
208	208	R_6_B05_12	right	BA_6	frontal
209	209	R_4_B05_01	right	BA_4	frontal
210	210	R_4_B05_02	right	BA_4	frontal
211	211	R_4_B05_03	right	BA_4	frontal
212	212	R_4_B05_04	right	BA_4	frontal
213	213	R_4_B05_05	right	BA_4	frontal
214	214	R_4_B05_06	right	BA_4	frontal
215	215	R_4_B05_07	right	BA_4	frontal
216	216	R_4_B05_08	right	BA_4	frontal
217	217	R_4_B05_09	right	BA_4	frontal
218	218	R_4_B05_10	right	BA_4	frontal
219	219	R_4_B05_11	right	BA_4	frontal
220	220	R_4_B05_12	right	BA_4	frontal
221	221	R_4_B05_13	right	BA_4	frontal
222	222	R_4_B05_14	right	BA_4	frontal
223	223	R_9_B05_01	right	BA_9	frontal
224	224	R_9_B05_02	right	BA_9	frontal
225	225	R_9_B05_03	right	BA_9	frontal
226	226	R_9_B05_04	right	BA_9	frontal
227	227	R_9_B05_05	right	BA_9	frontal
228	268	R_44_B05_01	right	BA_44	frontal
229	269	R_44_B05_02	right	BA_44	frontal
230	270	R_44_B05_03	right	BA_44	frontal
231	271	R_44_B05_04	right	BA_44	frontal
232	272	R_45_B05_01	right	BA_45	frontal
233	273	R_45_B05_02	right	BA_45	frontal
234	300	R_47_B05_01	right	BA_47	frontal
235	347	R_10_B05_01	right	BA_10	frontal
236	348	R_10_B05_02	right	BA_10	frontal
237	349	R_10_B05_03	right	BA_10	frontal
238	350	R_10_B05_04	right	BA_10	frontal
239	351	R_10_B05_05	right	BA_10	frontal
240	353	R_11_B05_01	right	BA_11	frontal
241	354	R_11_B05_02	right	BA_11	frontal
242	355	R_11_B05_03	right	BA_11	frontal
243	356	R_11_B05_04	right	BA_11	frontal
244	357	R_11_B05_05	right	BA_11	frontal
245	358	R_11_B05_06	right	BA_11	frontal
246	359	R_11_B05_07	right	BA_11	frontal
247	360	R_11_B05_08	right	BA_11	frontal
248	361	R_46_B05_01	right	BA_46	frontal
249	362	R_46_B05_02	right	BA_46	frontal
250	363	R_46_B05_03	right	BA_46	frontal
251	301	R_41_B05_01	right	BA_41	temporal
252	302	R_41_B05_02	right	BA_41	temporal
253	303	R_41_B05_03	right	BA_41	temporal
254	305	R_22_B05_01	right	BA_22	temporal
255	306	R_22_B05_02	right	BA_22	temporal
256	307	R_22_B05_03	right	BA_22	temporal
257	308	R_22_B05_04	right	BA_22	temporal
258	309	R_22_B05_05	right	BA_22	temporal
259	310	R_22_B05_06	right	BA_22	temporal
260	311	R_22_B05_07	right	BA_22	temporal
261	312	R_22_B05_08	right	BA_22	temporal
262	313	R_22_B05_09	right	BA_22	temporal
263	314	R_22_B05_10	right	BA_22	temporal
264	315	R_42_B05_01	right	BA_42	temporal
265	316	R_42_B05_02	right	BA_42	temporal
266	317	R_42_B05_03	right	BA_42	temporal
267	318	R_21_B05_01	right	BA_21	temporal
268	319	R_21_B05_02	right	BA_21	temporal
269	320	R_21_B05_03	right	BA_21	temporal
270	321	R_21_B05_04	right	BA_21	temporal
271	322	R_38_B05_01	right	BA_38	temporal
272	323	R_38_B05_02	right	BA_38	temporal
273	324	R_38_B05_03	right	BA_38	temporal
274	325	R_38_B05_04	right	BA_38	temporal
275	326	R_37_B05_01	right	BA_37	temporal
276	327	R_37_B05_02	right	BA_37	temporal
277	328	R_37_B05_03	right	BA_37	temporal
278	329	R_37_B05_04	right	BA_37	temporal
279	330	R_37_B05_05	right	BA_37	temporal
280	331	R_37_B05_06	right	BA_37	temporal
281	332	R_37_B05_07	right	BA_37	temporal
282	333	R_20_B05_01	right	BA_20	temporal
283	334	R_20_B05_02	right	BA_20	temporal
284	335	R_20_B05_03	right	BA_20	temporal
285	336	R_20_B05_04	right	BA_20	temporal
286	337	R_20_B05_05	right	BA_20	temporal
287	338	R_20_B05_06	right	BA_20	temporal
288	339	R_20_B05_07	right	BA_20	temporal
289	228	R_3_B05_01	right	BA_3	parietal
290	229	R_3_B05_02	right	BA_3	parietal
291	230	R_3_B05_03	right	BA_3	parietal
292	231	R_1_B05_01	right	BA_1	parietal
293	232	R_1_B05_02	right	BA_1	parietal
294	233	R_1_B05_03	right	BA_1	parietal
295	234	R_1_B05_04	right	BA_1	parietal
296	235	R_5_B05_01	right	BA_5	parietal
297	236	R_5_B05_02	right	BA_5	parietal
298	237	R_5_B05_03	right	BA_5	parietal
299	238	R_7_B05_01	right	BA_7	parietal
300	239	R_7_B05_02	right	BA_7	parietal
301	240	R_7_B05_03	right	BA_7	parietal
302	241	R_7_B05_04	right	BA_7	parietal
303	242	R_7_B05_05	right	BA_7	parietal
304	243	R_7_B05_06	right	BA_7	parietal
305	244	R_7_B05_07	right	BA_7	parietal
306	245	R_7_B05_08	right	BA_7	parietal
307	246	R_7_B05_09	right	BA_7	parietal
308	247	R_7_B05_10	right	BA_7	parietal
309	248	R_7_B05_11	right	BA_7	parietal
310	249	R_7_B05_12	right	BA_7	parietal
311	250	R_7_B05_13	right	BA_7	parietal
312	251	R_2_B05_01	right	BA_2	parietal
313	252	R_2_B05_02	right	BA_2	parietal
314	253	R_2_B05_03	right	BA_2	parietal
315	254	R_2_B05_04	right	BA_2	parietal
316	255	R_2_B05_05	right	BA_2	parietal
317	256	R_2_B05_06	right	BA_2	parietal
318	257	R_2_B05_07	right	BA_2	parietal
319	262	R_40_B05_01	right	BA_40	parietal
320	263	R_40_B05_02	right	BA_40	parietal
321	264	R_40_B05_03	right	BA_40	parietal
322	265	R_40_B05_04	right	BA_40	parietal
323	266	R_40_B05_05	right	BA_40	parietal
324	267	R_40_B05_06	right	BA_40	parietal
325	277	R_39_B05_01	right	BA_39	parietal
326	278	R_39_B05_02	right	BA_39	parietal
327	279	R_39_B05_03	right	BA_39	parietal
328	280	R_39_B05_04	right	BA_39	parietal
329	281	R_39_B05_05	right	BA_39	parietal
330	282	R_39_B05_06	right	BA_39	parietal
331	283	R_39_B05_07	right	BA_39	parietal
332	284	R_43_B05_01	right	BA_43	parietal
333	285	R_43_B05_02	right	BA_43	parietal
334	286	R_19_B05_01	right	BA_19	occipital
335	287	R_19_B05_02	right	BA_19	occipital
336	288	R_19_B05_03	right	BA_19	occipital
337	289	R_19_B05_04	right	BA_19	occipital
338	290	R_19_B05_05	right	BA_19	occipital
339	291	R_19_B05_06	right	BA_19	occipital
340	292	R_19_B05_07	right	BA_19	occipital
341	293	R_19_B05_08	right	BA_19	occipital
342	294	R_19_B05_09	right	BA_19	occipital
343	295	R_19_B05_10	right	BA_19	occipital
344	296	R_19_B05_11	right	BA_19	occipital
345	297	R_19_B05_12	right	BA_19	occipital
346	298	R_19_B05_13	right	BA_19	occipital
347	299	R_19_B05_14	right	BA_19	occipital
348	364	R_17_B05_01	right	BA_17	occipital
349	365	R_17_B05_02	right	BA_17	occipital
350	366	R_17_B05_03	right	BA_17	occipital
351	367	R_17_B05_04	right	BA_17	occipital
352	368	R_17_B05_05	right	BA_17	occipital
353	369	R_18_B05_01	right	BA_18	occipital
354	370	R_18_B05_02	right	BA_18	occipital
355	371	R_18_B05_03	right	BA_18	occipital
356	372	R_18_B05_04	right	BA_18	occipital
357	373	R_18_B05_05	right	BA_18	occipital
358	374	R_18_B05_06	right	BA_18	occipital
359	375	R_18_B05_07	right	BA_18	occipital
360	258	R_31_B05_01	right	BA_31	midline
361	259	R_31_B05_02	right	BA_31	midline
362	260	R_31_B05_03	right	BA_31	midline
363	261	R_31_B05_04	right	BA_31	midline
364	274	R_23_B05_01	right	BA_23	midline
365	275	R_23_B05_02	right	BA_23	midline
366	276	R_23_B05_03	right	BA_23	midline
367	304	R_30_B05_01	right	BA_30	midline
368	340	R_32_B05_01	right	BA_32	midline
369	341	R_32_B05_02	right	BA_32	midline
370	342	R_32_B05_03	right	BA_32	midline
371	343	R_24_B05_01	right	BA_24	midline
372	344	R_24_B05_02	right	BA_24	midline
373	345	R_24_B05_03	right	BA_24	midline
374	346	R_24_B05_04	right	BA_24	midline
375	352	R_25_B05_01	right	BA_25	midline
376	376	R_27_B05_01	right	BA_27	midline
377	377	R_36_B05_01	right	BA_36	midline
378	378	R_35_B05_01	right	BA_35	midline
379	379	R_28_B05_01	right	BA_28	midline
380	380	R_29_B05_01	right	BA_29	midline
381	381	R_26_B05_01	right	BA_26	midline
382	382	R_33_B05_01	right	BA_33	midline
