## Supplementary material for "Cerebral Encoding of Word Classes is Distributed and Context-Dependent": Parcel Labels

Parcel_index	Atlas_Parcellation_Label
1	L_8_B05_01
2	L_8_B05_02
3	L_8_B05_03
4	L_8_B05_04
5	L_8_B05_05
6	L_6_B05_01
7	L_6_B05_02
8	L_6_B05_03
9	L_6_B05_04
10	L_6_B05_05
11	L_6_B05_06
12	L_6_B05_07
13	L_6_B05_08
14	L_6_B05_09
15	L_6_B05_10
16	L_6_B05_11
17	L_6_B05_12
18	L_4_B05_01
19	L_4_B05_02
20	L_4_B05_03
21	L_4_B05_04
22	L_4_B05_05
23	L_4_B05_06
24	L_4_B05_07
25	L_4_B05_08
26	L_4_B05_09
27	L_4_B05_10
28	L_4_B05_11
29	L_4_B05_12
30	L_4_B05_13
31	L_4_B05_14
32	L_9_B05_01
33	L_9_B05_02
34	L_9_B05_03
35	L_9_B05_04
36	L_9_B05_05
37	L_3_B05_01
38	L_3_B05_02
39	L_3_B05_03
40	L_1_B05_01
41	L_1_B05_02
42	L_1_B05_03
43	L_1_B05_04
44	L_5_B05_01
45	L_5_B05_02
46	L_5_B05_03
47	L_7_B05_01
48	L_7_B05_02
49	L_7_B05_03
50	L_7_B05_04
51	L_7_B05_05
52	L_7_B05_06
53	L_7_B05_07
54	L_7_B05_08
55	L_7_B05_09
56	L_7_B05_10
57	L_7_B05_11
58	L_7_B05_12
59	L_7_B05_13
60	L_2_B05_01
61	L_2_B05_02
62	L_2_B05_03
63	L_2_B05_04
64	L_2_B05_05
65	L_2_B05_06
66	L_2_B05_07
67	L_31_B05_01
68	L_31_B05_02
69	L_31_B05_03
70	L_31_B05_04
71	L_40_B05_01
72	L_40_B05_02
73	L_40_B05_03
74	L_40_B05_04
75	L_40_B05_05
76	L_40_B05_06
77	L_44_B05_01
78	L_44_B05_02
79	L_44_B05_03
80	L_44_B05_04
81	L_45_B05_01
82	L_45_B05_02
83	L_23_B05_01
84	L_23_B05_02
85	L_23_B05_03
86	L_39_B05_01
87	L_39_B05_02
88	L_39_B05_03
89	L_39_B05_04
90	L_39_B05_05
91	L_39_B05_06
92	L_39_B05_07
93	L_43_B05_01
94	L_43_B05_02
95	L_19_B05_01
96	L_19_B05_02
97	L_19_B05_03
98	L_19_B05_04
99	L_19_B05_05
100	L_19_B05_06
101	L_19_B05_07
102	L_19_B05_08
103	L_19_B05_09
104	L_19_B05_10
105	L_19_B05_11
106	L_19_B05_12
107	L_19_B05_13
108	L_19_B05_14
109	L_47_B05_01
110	L_41_B05_01
111	L_41_B05_02
112	L_41_B05_03
113	L_30_B05_01
114	L_22_B05_01
115	L_22_B05_02
116	L_22_B05_03
117	L_22_B05_04
118	L_22_B05_05
119	L_22_B05_06
120	L_22_B05_07
121	L_22_B05_08
122	L_22_B05_09
123	L_22_B05_10
124	L_42_B05_01
125	L_42_B05_02
126	L_42_B05_03
127	L_21_B05_01
128	L_21_B05_02
129	L_21_B05_03
130	L_21_B05_04
131	L_38_B05_01
132	L_38_B05_02
133	L_38_B05_03
134	L_38_B05_04
135	L_37_B05_01
136	L_37_B05_02
137	L_37_B05_03
138	L_37_B05_04
139	L_37_B05_05
140	L_37_B05_06
141	L_37_B05_07
142	L_20_B05_01
143	L_20_B05_02
144	L_20_B05_03
145	L_20_B05_04
146	L_20_B05_05
147	L_20_B05_06
148	L_20_B05_07
149	L_32_B05_01
150	L_32_B05_02
151	L_32_B05_03
152	L_24_B05_01
153	L_24_B05_02
154	L_24_B05_03
155	L_24_B05_04
156	L_10_B05_01
157	L_10_B05_02
158	L_10_B05_03
159	L_10_B05_04
160	L_10_B05_05
161	L_25_B05_01
162	L_11_B05_01
163	L_11_B05_02
164	L_11_B05_03
165	L_11_B05_04
166	L_11_B05_05
167	L_11_B05_06
168	L_11_B05_07
169	L_11_B05_08
170	L_46_B05_01
171	L_46_B05_02
172	L_46_B05_03
173	L_17_B05_01
174	L_17_B05_02
175	L_17_B05_03
176	L_17_B05_04
177	L_17_B05_05
178	L_18_B05_01
179	L_18_B05_02
180	L_18_B05_03
181	L_18_B05_04
182	L_18_B05_05
183	L_18_B05_06
184	L_18_B05_07
185	L_27_B05_01
186	L_36_B05_01
187	L_35_B05_01
188	L_28_B05_01
189	L_29_B05_01
190	L_26_B05_01
191	L_33_B05_01
192	R_8_B05_01
193	R_8_B05_02
194	R_8_B05_03
195	R_8_B05_04
196	R_8_B05_05
197	R_6_B05_01
198	R_6_B05_02
199	R_6_B05_03
200	R_6_B05_04
201	R_6_B05_05
202	R_6_B05_06
203	R_6_B05_07
204	R_6_B05_08
205	R_6_B05_09
206	R_6_B05_10
207	R_6_B05_11
208	R_6_B05_12
209	R_4_B05_01
210	R_4_B05_02
211	R_4_B05_03
212	R_4_B05_04
213	R_4_B05_05
214	R_4_B05_06
215	R_4_B05_07
216	R_4_B05_08
217	R_4_B05_09
218	R_4_B05_10
219	R_4_B05_11
220	R_4_B05_12
221	R_4_B05_13
222	R_4_B05_14
223	R_9_B05_01
224	R_9_B05_02
225	R_9_B05_03
226	R_9_B05_04
227	R_9_B05_05
228	R_3_B05_01
229	R_3_B05_02
230	R_3_B05_03
231	R_1_B05_01
232	R_1_B05_02
233	R_1_B05_03
234	R_1_B05_04
235	R_5_B05_01
236	R_5_B05_02
237	R_5_B05_03
238	R_7_B05_01
239	R_7_B05_02
240	R_7_B05_03
241	R_7_B05_04
242	R_7_B05_05
243	R_7_B05_06
244	R_7_B05_07
245	R_7_B05_08
246	R_7_B05_09
247	R_7_B05_10
248	R_7_B05_11
249	R_7_B05_12
250	R_7_B05_13
251	R_2_B05_01
252	R_2_B05_02
253	R_2_B05_03
254	R_2_B05_04
255	R_2_B05_05
256	R_2_B05_06
257	R_2_B05_07
258	R_31_B05_01
259	R_31_B05_02
260	R_31_B05_03
261	R_31_B05_04
262	R_40_B05_01
263	R_40_B05_02
264	R_40_B05_03
265	R_40_B05_04
266	R_40_B05_05
267	R_40_B05_06
268	R_44_B05_01
269	R_44_B05_02
270	R_44_B05_03
271	R_44_B05_04
272	R_45_B05_01
273	R_45_B05_02
274	R_23_B05_01
275	R_23_B05_02
276	R_23_B05_03
277	R_39_B05_01
278	R_39_B05_02
279	R_39_B05_03
280	R_39_B05_04
281	R_39_B05_05
282	R_39_B05_06
283	R_39_B05_07
284	R_43_B05_01
285	R_43_B05_02
286	R_19_B05_01
287	R_19_B05_02
288	R_19_B05_03
289	R_19_B05_04
290	R_19_B05_05
291	R_19_B05_06
292	R_19_B05_07
293	R_19_B05_08
294	R_19_B05_09
295	R_19_B05_10
296	R_19_B05_11
297	R_19_B05_12
298	R_19_B05_13
299	R_19_B05_14
300	R_47_B05_01
301	R_41_B05_01
302	R_41_B05_02
303	R_41_B05_03
304	R_30_B05_01
305	R_22_B05_01
306	R_22_B05_02
307	R_22_B05_03
308	R_22_B05_04
309	R_22_B05_05
310	R_22_B05_06
311	R_22_B05_07
312	R_22_B05_08
313	R_22_B05_09
314	R_22_B05_10
315	R_42_B05_01
316	R_42_B05_02
317	R_42_B05_03
318	R_21_B05_01
319	R_21_B05_02
320	R_21_B05_03
321	R_21_B05_04
322	R_38_B05_01
323	R_38_B05_02
324	R_38_B05_03
325	R_38_B05_04
326	R_37_B05_01
327	R_37_B05_02
328	R_37_B05_03
329	R_37_B05_04
330	R_37_B05_05
331	R_37_B05_06
332	R_37_B05_07
333	R_20_B05_01
334	R_20_B05_02
335	R_20_B05_03
336	R_20_B05_04
337	R_20_B05_05
338	R_20_B05_06
339	R_20_B05_07
340	R_32_B05_01
341	R_32_B05_02
342	R_32_B05_03
343	R_24_B05_01
344	R_24_B05_02
345	R_24_B05_03
346	R_24_B05_04
347	R_10_B05_01
348	R_10_B05_02
349	R_10_B05_03
350	R_10_B05_04
351	R_10_B05_05
352	R_25_B05_01
353	R_11_B05_01
354	R_11_B05_02
355	R_11_B05_03
356	R_11_B05_04
357	R_11_B05_05
358	R_11_B05_06
359	R_11_B05_07
360	R_11_B05_08
361	R_46_B05_01
362	R_46_B05_02
363	R_46_B05_03
364	R_17_B05_01
365	R_17_B05_02
366	R_17_B05_03
367	R_17_B05_04
368	R_17_B05_05
369	R_18_B05_01
370	R_18_B05_02
371	R_18_B05_03
372	R_18_B05_04
373	R_18_B05_05
374	R_18_B05_06
375	R_18_B05_07
376	R_27_B05_01
377	R_36_B05_01
378	R_35_B05_01
379	R_28_B05_01
380	R_29_B05_01
381	R_26_B05_01
382	R_33_B05_01
