## Supplementary material for "Cerebral Encoding of Word Classes is Distributed and Context-Dependent": Figure5 Sourcedata

Parcel	Contrast	TimeStart_ms	TimeEnd_ms	Direction	MeanT
16	V	-75	-66.66666667	Noun > Verb	-3.649234246
16	V	158.3333333	350	Noun > Verb	-4.326891781
20	V	166.6666667	216.6666667	Verb > Noun	4.30080128
27	V	308.3333333	358.3333333	Noun > Verb	-4.16847563
36	V	225	291.6666667	Verb > Noun	4.007724722
36	V	491.6666667	533.3333333	Noun > Verb	-4.348005202
60	V	141.6666667	333.3333333	Verb > Noun	4.808443437
60	V	500	683.3333333	Noun > Verb	-4.094233109
75	V	-100	-83.33333333	Verb > Noun	4.075013795
75	V	-8.333333333	-8.333333333	Verb > Noun	3.708228141
75	V	66.66666667	325	Verb > Noun	5.719890138
75	V	491.6666667	600	Noun > Verb	-4.037375301
93	V	158.3333333	233.3333333	Noun > Verb	-4.195183839
117	V	125	308.3333333	Noun > Verb	-4.408288852
117	V	575	583.3333333	Verb > Noun	3.598696356
119	V	-100	-58.33333333	Verb > Noun	3.801214016
119	V	-8.333333333	8.333333333	Verb > Noun	4.24516174
119	V	66.66666667	333.3333333	Verb > Noun	8.243724873
119	V	450	658.3333333	Noun > Verb	-5.179623876
120	V	133.3333333	283.3333333	Verb > Noun	4.913007845
120	V	308.3333333	325	Verb > Noun	3.669776324
120	V	625	641.6666667	Noun > Verb	-3.722922782
123	V	133.3333333	158.3333333	Noun > Verb	-4.001942831
123	V	450	483.3333333	Verb > Noun	4.020454958
123	V	750	775	Noun > Verb	-4.105307149
125	V	-8.333333333	-8.333333333	Verb > Noun	3.852501556
125	V	133.3333333	166.6666667	Verb > Noun	4.342428237
125	V	191.6666667	308.3333333	Verb > Noun	4.927580567
125	V	458.3333333	491.6666667	Noun > Verb	-4.4255471
125	V	558.3333333	566.6666667	Noun > Verb	-3.873143569
128	V	116.6666667	350	Noun > Verb	-5.309604187
128	V	500	541.6666667	Verb > Noun	3.782249697
128	V	650	691.6666667	Verb > Noun	4.023575385
130	V	-100	-66.66666667	Verb > Noun	3.79565767
130	V	-8.333333333	16.66666667	Verb > Noun	4.147143735
130	V	66.66666667	325	Verb > Noun	7.471977729
130	V	450	683.3333333	Noun > Verb	-5.177536927
132	V	125	341.6666667	Noun > Verb	-5.009176636
132	V	500	550	Verb > Noun	4.022626599
142	V	83.33333333	116.6666667	Noun > Verb	-4.164143207
142	V	133.3333333	333.3333333	Noun > Verb	-4.924447275
142	V	458.3333333	483.3333333	Verb > Noun	3.893070567
155	V	-58.33333333	-33.33333333	Verb > Noun	3.857656152
155	V	150	316.6666667	Verb > Noun	4.251503287
164	V	-50	-33.33333333	Verb > Noun	3.768269927
164	V	175	200	Verb > Noun	3.785419001
164	V	258.3333333	316.6666667	Verb > Noun	4.176574469
169	V	208.3333333	350	Noun > Verb	-3.98820935
305	V	133.3333333	266.6666667	Verb > Noun	4.701363562
313	V	500	550	Verb > Noun	3.978307191
314	V	116.6666667	183.3333333	Noun > Verb	-4.337156467
314	V	400	416.6666667	Verb > Noun	3.923264321
314	V	508.3333333	533.3333333	Verb > Noun	4.159113435
319	V	233.3333333	258.3333333	Verb > Noun	3.870996368
333	V	150	175	Noun > Verb	-3.865765321
333	V	433.3333333	458.3333333	Verb > Noun	4.035444212
333	V	500	558.3333333	Verb > Noun	4.194959121
342	V	-58.33333333	-41.66666667	Noun > Verb	-3.749651079
342	V	133.3333333	325	Noun > Verb	-6.428502736
342	V	516.6666667	533.3333333	Verb > Noun	3.830713371
346	V	-100	-33.33333333	Verb > Noun	4.08540461
346	V	125	325	Verb > Noun	6.292529445
346	V	500	525	Noun > Verb	-4.088236223
351	V	158.3333333	183.3333333	Noun > Verb	-4.008720079
351	V	266.6666667	266.6666667	Noun > Verb	-3.669572026
351	V	516.6666667	583.3333333	Verb > Noun	4.0675778
352	V	158.3333333	316.6666667	Verb > Noun	4.36252934
357	V	166.6666667	183.3333333	Noun > Verb	-3.756213687
357	V	250	291.6666667	Noun > Verb	-3.8621691
379	V	433.3333333	483.3333333	Noun > Verb	-4.43099682
379	V	550	575	Noun > Verb	-3.893960727
16	A	658.3333333	708.3333333	Adjective > Noun	4.219966043
36	A	633.3333333	716.6666667	Noun > Adjective	-4.327872884
60	A	616.6666667	741.6666667	Noun > Adjective	-4.513089337
60	A	758.3333333	800	Noun > Adjective	-4.314043148
75	A	500	516.6666667	Noun > Adjective	-3.806237286
75	A	533.3333333	791.6666667	Noun > Adjective	-4.921835022
117	A	550	775	Adjective > Noun	4.534357362
119	A	208.3333333	225	Adjective > Noun	3.939046633
119	A	491.6666667	800	Noun > Adjective	-6.463084387
120	A	650	691.6666667	Noun > Adjective	-4.348758886
120	A	758.3333333	800	Noun > Adjective	-3.912450536
123	A	475	500	Adjective > Noun	3.96433696
123	A	566.6666667	600	Adjective > Noun	4.074094213
123	A	716.6666667	733.3333333	Adjective > Noun	4.277369174
125	A	558.3333333	591.6666667	Noun > Adjective	-3.849828592
125	A	633.3333333	725	Noun > Adjective	-4.169338975
125	A	775	800	Noun > Adjective	-4.10830105
128	A	108.3333333	116.6666667	Noun > Adjective	-3.608880534
128	A	558.3333333	800	Adjective > Noun	5.384875412
130	A	500	800	Noun > Adjective	-6.293343031
132	A	558.3333333	800	Adjective > Noun	4.690784487
142	A	16.66666667	16.66666667	Noun > Adjective	-3.936452966
142	A	83.33333333	83.33333333	Noun > Adjective	-3.66264547
142	A	558.3333333	675	Adjective > Noun	4.046754126
142	A	766.6666667	800	Adjective > Noun	4.417675506
155	A	525	550	Noun > Adjective	-4.023050429
155	A	583.3333333	733.3333333	Noun > Adjective	-4.49318381
163	A	8.333333333	33.33333333	Noun > Adjective	-3.819679048
164	A	583.3333333	625	Noun > Adjective	-4.439746057
164	A	666.6666667	741.6666667	Noun > Adjective	-4.770263258
191	A	266.6666667	275	Noun > Adjective	-3.729066417
191	A	591.6666667	633.3333333	Adjective > Noun	4.206825073
191	A	691.6666667	700	Adjective > Noun	3.542534147
333	A	441.6666667	475	Adjective > Noun	4.194040222
342	A	141.6666667	150	Noun > Adjective	-3.810161352
342	A	616.6666667	733.3333333	Adjective > Noun	4.94822355
342	A	775	775	Adjective > Noun	3.701359764
346	A	633.3333333	733.3333333	Noun > Adjective	-4.965953456
357	A	658.3333333	716.6666667	Adjective > Noun	3.754455577
16	VA	175	241.6666667	Adjective > Verb	-3.938717681
16	VA	666.6666667	716.6666667	Adjective > Verb	-4.059607797
16	VA	791.6666667	800	Adjective > Verb	-3.92230879
22	VA	233.3333333	233.3333333	Verb > Adjective	3.632067023
22	VA	650	675	Verb > Adjective	3.95061313
60	VA	141.6666667	300	Verb > Adjective	4.329353124
60	VA	458.3333333	466.6666667	Adjective > Verb	-3.669182864
60	VA	708.3333333	716.6666667	Verb > Adjective	3.795132262
60	VA	783.3333333	800	Verb > Adjective	3.925307939
75	VA	-100	-83.33333333	Verb > Adjective	4.501198187
75	VA	75	291.6666667	Verb > Adjective	5.167186902
75	VA	650	800	Verb > Adjective	4.609685556
115	VA	625	683.3333333	Verb > Adjective	4.390540103
115	VA	733.3333333	766.6666667	Verb > Adjective	3.732485903
117	VA	150	216.6666667	Adjective > Verb	-4.041483303
117	VA	675	758.3333333	Adjective > Verb	-4.327860255
119	VA	-83.33333333	-75	Verb > Adjective	3.804680066
119	VA	83.33333333	91.66666667	Verb > Adjective	3.714330237
119	VA	116.6666667	308.3333333	Verb > Adjective	7.190268095
119	VA	650	800	Verb > Adjective	5.967670753
120	VA	150	258.3333333	Verb > Adjective	4.973156991
120	VA	300	300	Verb > Adjective	3.659961674
120	VA	450	466.6666667	Adjective > Verb	-3.836145564
120	VA	708.3333333	716.6666667	Verb > Adjective	3.69984969
120	VA	775	800	Verb > Adjective	4.263424067
123	VA	-100	-83.33333333	Adjective > Verb	-3.770736831
123	VA	125	150	Adjective > Verb	-3.989317466
123	VA	250	266.6666667	Adjective > Verb	-3.742521279
123	VA	591.6666667	800	Adjective > Verb	-4.47023967
125	VA	208.3333333	291.6666667	Verb > Adjective	4.813630016
125	VA	650	800	Verb > Adjective	4.676974133
128	VA	158.3333333	325	Adjective > Verb	-4.363698794
128	VA	683.3333333	800	Adjective > Verb	-5.234855397
130	VA	125	308.3333333	Verb > Adjective	6.602100057
130	VA	466.6666667	466.6666667	Adjective > Verb	-3.757737706
130	VA	658.3333333	800	Verb > Adjective	5.832464696
131	VA	666.6666667	708.3333333	Adjective > Verb	-4.051640067
132	VA	158.3333333	300	Adjective > Verb	-4.882611609
132	VA	666.6666667	800	Adjective > Verb	-4.675363114
142	VA	-41.66666667	-25	Adjective > Verb	-3.622716118
142	VA	158.3333333	341.6666667	Adjective > Verb	-5.052059903
142	VA	591.6666667	616.6666667	Adjective > Verb	-3.735469703
142	VA	708.3333333	800	Adjective > Verb	-4.615998726
155	VA	-100	-25	Verb > Adjective	4.866339503
155	VA	291.6666667	308.3333333	Verb > Adjective	3.757596243
155	VA	391.6666667	416.6666667	Verb > Adjective	3.839715857
155	VA	583.3333333	775	Verb > Adjective	4.99552012
161	VA	-83.33333333	-25	Verb > Adjective	3.828932122
161	VA	583.3333333	625	Verb > Adjective	4.220174551
161	VA	666.6666667	683.3333333	Verb > Adjective	3.619259506
164	VA	-100	-25	Verb > Adjective	4.637146459
164	VA	591.6666667	625	Verb > Adjective	4.227071681
164	VA	650	758.3333333	Verb > Adjective	5.093566188
169	VA	-100	-83.33333333	Adjective > Verb	-3.703680667
169	VA	-58.33333333	-41.66666667	Adjective > Verb	-3.668533439
169	VA	16.66666667	58.33333333	Verb > Adjective	3.70566387
169	VA	758.3333333	800	Adjective > Verb	-4.157860476
191	VA	600	633.3333333	Adjective > Verb	-4.380017346
191	VA	666.6666667	708.3333333	Adjective > Verb	-4.32775992
305	VA	125	258.3333333	Verb > Adjective	5.036804841
305	VA	700	758.3333333	Verb > Adjective	5.367663421
314	VA	8.333333333	41.66666667	Adjective > Verb	-3.888164738
314	VA	125	191.6666667	Adjective > Verb	-4.486268011
333	VA	-100	-91.66666667	Adjective > Verb	-3.732792345
333	VA	266.6666667	325	Adjective > Verb	-4.130937038
333	VA	683.3333333	700	Adjective > Verb	-3.743154783
342	VA	-100	-25	Adjective > Verb	-4.268744149
342	VA	183.3333333	316.6666667	Adjective > Verb	-4.552862009
342	VA	658.3333333	800	Adjective > Verb	-5.702291372
346	VA	-100	-25	Verb > Adjective	4.635173898
346	VA	166.6666667	316.6666667	Verb > Adjective	4.880256034
346	VA	666.6666667	800	Verb > Adjective	5.718889623
357	VA	-100	-66.66666667	Adjective > Verb	-4.022188344
