## Supplementary material for "Cerebral Encoding of Word Classes is Distributed and Context-Dependent": Figure4 Sourcedata

Parcel	Contrast	TimeStart_ms	TimeEnd_ms	Direction	MeanT
63	V	366.6666667	416.6666667	Noun > Verb	-4.246941577
125	V	-8.333333333	16.66666667	Verb > Noun	4.185786366
125	V	241.6666667	275	Noun > Verb	-3.988977593
152	V	-41.66666667	-16.66666667	Verb > Noun	4.019021644
152	V	316.6666667	433.3333333	Noun > Verb	-4.392595815
152	VA	316.6666667	391.6666667	Adjective > Verb	-4.801240644
