## Supplementary material for "Cerebral Encoding of Word Classes is Distributed and Context-Dependent": Figure3 Sourcedata

Parcel	Contrast	TimeStart_ms	TimeEnd_ms	Direction	MeanT
127	VA	375	441.6666667	Adjective > Verb	-4.175853387
133	VA	400	450	Verb > Adjective	4.291746257
143	VA	783.3333333	800	Adjective > Verb	-4.316533465
