## Supplementary material for "Cerebral Encoding of Word Classes is Distributed and Context-Dependent": Figure2 Sourcedata for Sentence Reading

Parcel Index [1-382]	Atlas Parcellation Label [atlas_conte69_8196reg_LR_brodmann_subparc.mat]	Brodmann Area	Neuroanatomical Region	Significant Time Ranges [in seconds] and Max t-value (p<0.05)
7	L_6_B05_02	6	Premotor cortex and Supplementary Motor Cortex (Secondary Motor Cortex) (Supplementary motor area)	0.392–0.408 (max t=5.15)
15	L_6_B05_10	6	Premotor cortex and Supplementary Motor Cortex (Secondary Motor Cortex) (Supplementary motor area)	0.442 (max t=4.56)
17	L_6_B05_12	6	Premotor cortex and Supplementary Motor Cortex (Secondary Motor Cortex) (Supplementary motor area)	0.442–0.450 (max t=5.42)
37	L_3_B05_01	3	Anterior primary somatosensory cortex	0.392–0.408 (max t=5.41)
88	L_39_B05_03	39	Angular gyrus, considered by some to be part of Wernicke's area	0.383–0.408 (max t=4.98)
94	L_43_B05_02	43	Primary gustatory cortex	0.450 (max t=4.39)
95	L_19_B05_01	19	Associative visual cortex (V3, V4, V5)	0.375 (max t=4.50), 0.442–0.458 (max t=5.05)
105	L_19_B05_11	19	Associative visual cortex (V3, V4, V5)	0.375–0.400 (max t=5.98)
113	L_30_B05_01	30	Subdivision of retrosplenial cortex	0.333 (max t=4.54), 0.367–0.400 (max t=5.08)
115	L_22_B05_02	22	Part of the superior temporal gyrus, included in Wernicke's area	0.375–0.408 (max t=5.10), 0.442–0.458 (max t=4.64)
119	L_22_B05_06	22	Part of the superior temporal gyrus, included in Wernicke's area	0.225–0.233 (max t=4.81)
127	L_21_B05_01	21	Middle temporal gyrus	0.358–0.375 (max t=4.62)
129	L_21_B05_03	21	Middle temporal gyrus	0.383–0.392 (max t=4.58)
133	L_38_B05_03	38	Temporopolar area (most rostral part of the superior and middle temporal gyri)	0.442–0.450 (max t=4.52)
135	L_37_B05_01	37	Fusiform gyrus	0.225–0.242 (max t=4.96)
136	L_37_B05_02	37	Fusiform gyrus	0.292–0.300 (max t=4.58), 0.375–0.392 (max t=5.38)
139	L_37_B05_05	37	Fusiform gyrus	0.242–0.250 (max t=4.88)
140	L_37_B05_06	37	Fusiform gyrus	0.450–0.467 (max t=4.97)
143	L_20_B05_02	20	Inferior temporal gyrus	0.450–0.458 (max t=4.90)
144	L_20_B05_03	20	Inferior temporal gyrus	0.458 (max t=4.72)
187	L_35_B05_01	35	Part of the perirhinal cortex (in the rhinal sulcus)	0.367–0.383 (max t=4.96), 0.450 (max t=4.54)
188	L_28_B05_01	28	Ventral entorhinal cortex	0.350–0.358 (max t=4.76)
370	R_18_B05_02	18	Secondary visual cortex (V2)	0.658 (max t=4.80)
