## Supplementary material for "Cerebral Encoding of Word Classes is Distributed and Context-Dependent": Figure2 Sourcedata for Sentence Listening

Parcel Index [1-382]	Atlas Parcellation Label [atlas_conte69_8196reg_LR_brodmann_subparc.mat]	Brodmann Area	Neuroanatomical Region	Significant Time Ranges [in seconds] and Max t-value (p<0.05)
9	L_6_B05_04	6	Premotor cortex and Supplementary Motor Cortex (Secondary Motor Cortex) (Supplementary motor area)	0.158–0.183 (max t=4.75), 0.267–0.300 (max t=4.79), 0.475–0.492 (max t=4.75)
16	L_6_B05_11	6	Premotor cortex and Supplementary Motor Cortex (Secondary Motor Cortex) (Supplementary motor area)	0.167–0.200 (max t=5.34), 0.258–0.292 (max t=4.79), 0.475 (max t=4.11), 0.675–0.692 (max t=4.29)
20	L_4_B05_03	4	Primary motor cortex	0.158–0.175 (max t=4.43), 0.242–0.258 (max t=4.28)
22	L_4_B05_05	4	Primary motor cortex	0.767 (max t=4.22)
27	L_4_B05_10	4	Primary motor cortex	0.142–0.200 (max t=5.66), 0.225–0.267 (max t=5.08)
29	L_4_B05_12	4	Primary motor cortex	0.150–0.292 (max t=6.05)
36	L_9_B05_05	9	Dorsolateral prefrontal cortex	0.183–0.200 (max t=4.31), 0.275–0.283 (max t=4.28)
37	L_3_B05_01	3	Anterior primary somatosensory cortex	0.150–0.200 (max t=5.77), 0.217–0.300 (max t=5.29)
42	L_1_B05_03	1	Middle primary somatosensory cortex	0.150–0.192 (max t=5.64), 0.217–0.267 (max t=5.66)
60	L_2_B05_01	2	Posterior primary somatosensory cortex	0.142–0.283 (max t=6.37), 0.517–0.533 (max t=4.17), 0.600–0.633 (max t=4.72)
63	L_2_B05_04	2	Posterior primary somatosensory cortex	0.142–0.167 (max t=4.64), 0.242–0.267 (max t=4.71)
66	L_2_B05_07	2	Posterior primary somatosensory cortex	0.133–0.267 (max t=5.92), 0.667–0.692 (max t=4.81)
73	L_40_B05_03	40	Supramarginal gyrus considered by some to be part of Wernicke's area	0.133–0.150 (max t=4.23), 0.175–0.217 (max t=4.58), 0.458 (max t=4.21)
75	L_40_B05_05	40	Supramarginal gyrus considered by some to be part of Wernicke's area	0.150–0.217 (max t=4.76), 0.258 (max t=4.20)
76	L_40_B05_06	40	Supramarginal gyrus considered by some to be part of Wernicke's area	0.133–0.267 (max t=5.92), 0.458–0.467 (max t=4.25), 0.517–0.533 (max t=4.48), 0.667–0.675 (max t=4.24)
77	L_44_B05_01	44	Broca's area, includes the opercular part and triangular part of the inferior frontal gyrus	0.283–0.292 (max t=4.28), 0.525 (max t=4.03)
78	L_44_B05_02	44	Broca's area, includes the opercular part and triangular part of the inferior frontal gyrus	0.167–0.217 (max t=5.96), 0.267–0.300 (max t=4.88), 0.542–0.567 (max t=4.99)
79	L_44_B05_03	44	Broca's area, includes the opercular part and triangular part of the inferior frontal gyrus	0.167 (max t=4.07), 0.192–0.242 (max t=4.95), 0.258–0.308 (max t=5.45)
80	L_44_B05_04	44	Broca's area, includes the opercular part and triangular part of the inferior frontal gyrus	0.150–0.292 (max t=6.10), 0.533–0.550 (max t=4.25), 0.667–0.692 (max t=4.23), 0.742 (max t=4.15)
93	L_43_B05_01	43	Primary gustatory cortex	0.125–0.283 (max t=7.00), 0.450–0.475 (max t=4.94), 0.517–0.533 (max t=4.51), 0.600–0.617 (max t=4.12)
94	L_43_B05_02	43	Primary gustatory cortex	0.125–0.292 (max t=6.68), 0.450–0.475 (max t=4.57), 0.592–0.633 (max t=4.20), 0.742–0.758 (max t=4.50)
95	L_19_B05_01	19	Associative visual cortex (V3, V4, V5)	0.150–0.158 (max t=4.21)
110	L_41_B05_01	41	Auditory cortex	0.125–0.283 (max t=6.35), 0.450–0.475 (max t=5.23), 0.525–0.533 (max t=4.34)
111	L_41_B05_02	41	Auditory cortex	0.142–0.267 (max t=5.39), 0.458–0.467 (max t=4.37), 0.667–0.675 (max t=4.63)
112	L_41_B05_03	41	Auditory cortex	0.133–0.258 (max t=5.72), 0.450–0.467 (max t=4.89), 0.667–0.683 (max t=5.22)
114	L_22_B05_01	22	Part of the superior temporal gyrus, included in Wernicke's area	0.125–0.292 (max t=7.13), 0.458–0.483 (max t=4.68), 0.575 (max t=4.11), 0.750 (max t=4.12)
115	L_22_B05_02	22	Part of the superior temporal gyrus, included in Wernicke's area	0.133–0.292 (max t=6.88), 0.475–0.483 (max t=4.20), 0.667–0.683 (max t=4.24), 0.750 (max t=4.05)
116	L_22_B05_03	22	Part of the superior temporal gyrus, included in Wernicke's area	0.125–0.275 (max t=7.17), 0.458–0.475 (max t=4.48), 0.525–0.533 (max t=4.23), 0.592–0.600 (max t=4.10)
117	L_22_B05_04	22	Part of the superior temporal gyrus, included in Wernicke's area	0.133–0.267 (max t=6.23), 0.467–0.492 (max t=4.73), 0.525 (max t=4.01), 0.667–0.683 (max t=4.72)
118	L_22_B05_05	22	Part of the superior temporal gyrus, included in Wernicke's area	0.133–0.275 (max t=6.30), 0.458–0.483 (max t=4.63), 0.517–0.533 (max t=4.48)
119	L_22_B05_06	22	Part of the superior temporal gyrus, included in Wernicke's area	0.158–0.217 (max t=4.30)
120	L_22_B05_07	22	Part of the superior temporal gyrus, included in Wernicke's area	0.125–0.275 (max t=6.48), 0.467 (max t=4.20), 0.525–0.542 (max t=4.56)
121	L_22_B05_08	22	Part of the superior temporal gyrus, included in Wernicke's area	0.133–0.258 (max t=4.87), 0.467–0.475 (max t=4.11)
122	L_22_B05_09	22	Part of the superior temporal gyrus, included in Wernicke's area	0.150–0.225 (max t=5.22), 0.250–0.267 (max t=4.47)
123	L_22_B05_10	22	Part of the superior temporal gyrus, included in Wernicke's area	0.125–0.267 (max t=5.46), 0.667 (max t=4.08)
124	L_42_B05_01	42	Auditory cortex	0.133–0.267 (max t=4.81), 0.608–0.617 (max t=4.04), 0.667–0.675 (max t=4.03)
125	L_42_B05_02	42	Auditory cortex	0.133–0.267 (max t=4.90), 0.525–0.533 (max t=4.29)
126	L_42_B05_03	42	Auditory cortex	0.150–0.250 (max t=5.30), 0.450–0.467 (max t=4.75), 0.608–0.617 (max t=4.31)
127	L_21_B05_01	21	Middle temporal gyrus	0.175–0.258 (max t=5.61), 0.483 (max t=4.06), 0.567–0.575 (max t=4.34)
128	L_21_B05_02	21	Middle temporal gyrus	0.133–0.267 (max t=6.60), 0.458–0.492 (max t=4.85)
129	L_21_B05_03	21	Middle temporal gyrus	0.133–0.250 (max t=5.95), 0.467–0.475 (max t=4.17)
130	L_21_B05_04	21	Middle temporal gyrus	0.142–0.242 (max t=5.21)
131	L_38_B05_01	38	Temporopolar area (most rostral part of the superior and middle temporal gyri)	0.150–0.167 (max t=4.61), 0.217–0.258 (max t=4.49), 0.517–0.533 (max t=4.60), 0.567–0.575 (max t=4.19)
132	L_38_B05_02	38	Temporopolar area (most rostral part of the superior and middle temporal gyri)	0.133–0.283 (max t=6.56), 0.742–0.750 (max t=4.23)
133	L_38_B05_03	38	Temporopolar area (most rostral part of the superior and middle temporal gyri)	0.150–0.292 (max t=6.64), 0.575 (max t=4.07)
134	L_38_B05_04	38	Temporopolar area (most rostral part of the superior and middle temporal gyri)	0.167 (max t=4.14), 0.200–0.275 (max t=4.78), 0.575 (max t=4.11)
135	L_37_B05_01	37	Fusiform gyrus	0.242–0.250 (max t=4.25)
139	L_37_B05_05	37	Fusiform gyrus	0.233–0.242 (max t=4.46)
142	L_20_B05_01	20	Inferior temporal gyrus	0.158–0.267 (max t=5.63)
143	L_20_B05_02	20	Inferior temporal gyrus	0.142–0.175 (max t=4.36), 0.200–0.267 (max t=5.03), 0.525 (max t=4.02)
144	L_20_B05_03	20	Inferior temporal gyrus	0.142–0.158 (max t=4.36), 0.217–0.250 (max t=4.63), 0.525 (max t=4.06), 0.542–0.567 (max t=4.31)
145	L_20_B05_04	20	Inferior temporal gyrus	0.142–0.250 (max t=5.62), 0.508–0.533 (max t=4.71)
146	L_20_B05_05	20	Inferior temporal gyrus	0.142–0.267 (max t=5.78)
147	L_20_B05_06	20	Inferior temporal gyrus	0.142–0.275 (max t=6.09)
148	L_20_B05_07	20	Inferior temporal gyrus	0.142–0.250 (max t=5.81), 0.517–0.525 (max t=4.29)
151	L_32_B05_03	32	Dorsal anterior cingulate cortex	0.267–0.300 (max t=4.97)
155	L_24_B05_04	24	Ventral anterior cingulate cortex	0.275–0.292 (max t=4.38)
160	L_10_B05_05	10	Anterior prefrontal cortex (most rostral part of superior and middle frontal gyri)	0.217–0.225 (max t=4.32)
161	L_25_B05_01	25	Ventromedial prefrontal cortex (subgenual area)	0.192–0.233 (max t=4.92), 0.267–0.292 (max t=4.27)
163	L_11_B05_02	11	Orbitofrontal area (orbital and rectus gyri, plus part of the rostral part of the superior frontal gyrus)	0.275–0.283 (max t=4.36)
164	L_11_B05_03	11	Orbitofrontal area (orbital and rectus gyri, plus part of the rostral part of the superior frontal gyrus)	0.217–0.283 (max t=4.78)
166	L_11_B05_05	11	Orbitofrontal area (orbital and rectus gyri, plus part of the rostral part of the superior frontal gyrus)	0.258–0.300 (max t=5.63)
168	L_11_B05_07	11	Orbitofrontal area (orbital and rectus gyri, plus part of the rostral part of the superior frontal gyrus)	0.225 (max t=4.16), 0.267–0.292 (max t=4.75)
169	L_11_B05_08	11	Orbitofrontal area (orbital and rectus gyri, plus part of the rostral part of the superior frontal gyrus)	0.267–0.283 (max t=4.24)
172	L_46_B05_03	46	Dorsolateral prefrontal cortex	0.200–0.217 (max t=4.69)
186	L_36_B05_01	36	Part of the perirhinal cortex (in the rhinal sulcus)	0.133–0.175 (max t=5.00), 0.208–0.250 (max t=5.11), 0.267–0.283 (max t=4.37), 0.442 (max t=4.06), 0.508–0.542 (max t=5.16)
187	L_35_B05_01	35	Part of the perirhinal cortex (in the rhinal sulcus)	0.150–0.158 (max t=4.24), 0.242–0.267 (max t=4.30), 0.508 (max t=4.13)
188	L_28_B05_01	28	Ventral entorhinal cortex	0.150–0.167 (max t=4.09), 0.200–0.267 (max t=5.73), 0.525–0.542 (max t=4.24)
191	L_33_B05_01	33	Part of anterior cingulate cortex	0.275–0.283 (max t=4.35)
233	R_1_B05_03	1	Middle primary somatosensory cortex	0.175–0.192 (max t=4.51)
251	R_2_B05_01	2	Posterior primary somatosensory cortex	0.175–0.183 (max t=4.29)
273	R_45_B05_02	45	Broca's area, includes the opercular part and triangular part of the inferior frontal gyrus	0.300–0.317 (max t=4.44)
305	R_22_B05_01	22	Part of the superior temporal gyrus, included in Wernicke's area	0.175–0.192 (max t=4.34)
311	R_22_B05_07	22	Part of the superior temporal gyrus, included in Wernicke's area	0.167–0.175 (max t=4.39)
312	R_22_B05_08	22	Part of the superior temporal gyrus, included in Wernicke's area	0.175 (max t=4.23)
313	R_22_B05_09	22	Part of the superior temporal gyrus, included in Wernicke's area	0.167–0.175 (max t=4.54)
314	R_22_B05_10	22	Part of the superior temporal gyrus, included in Wernicke's area	0.175 (max t=4.22)
315	R_42_B05_01	42	Auditory cortex	0.175 (max t=4.38)
319	R_21_B05_02	21	Middle temporal gyrus	0.167 (max t=4.12)
323	R_38_B05_02	38	Temporopolar area (most rostral part of the superior and middle temporal gyri)	0.167–0.217 (max t=4.30)
333	R_20_B05_01	20	Inferior temporal gyrus	0.142–0.167 (max t=4.76)
342	R_32_B05_03	32	Dorsal anterior cingulate cortex	0.267–0.283 (max t=4.63)
346	R_24_B05_04	24	Ventral anterior cingulate cortex	0.283 (max t=4.01)
351	R_10_B05_05	10	Anterior prefrontal cortex (most rostral part of superior and middle frontal gyri)	0.267–0.275 (max t=4.56)
352	R_25_B05_01	25	Ventromedial prefrontal cortex (subgenual area)	0.217 (max t=4.03), 0.267–0.300 (max t=4.74)
357	R_11_B05_05	11	Orbitofrontal area (orbital and rectus gyri, plus part of the rostral part of the superior frontal gyrus)	0.267–0.292 (max t=5.09)
376	R_27_B05_01	27	Presubiculum	0.158–0.208 (max t=4.96), 0.283–0.292 (max t=4.20)
378	R_35_B05_01	35	Part of the perirhinal cortex (in the rhinal sulcus)	0.175–0.192 (max t=4.52)
379	R_28_B05_01	28	Ventral entorhinal cortex	0.150–0.175 (max t=4.25)
382	R_33_B05_01	33	Part of anterior cingulate cortex	0.267–0.283 (max t=4.46)
