## Supplementary material for "Cerebral Encoding of Word Classes is Distributed and Context-Dependent": Figure2 Sourcedata for Wordlist Reading

Parcel Index [1-382]	Atlas Parcellation Label [atlas_conte69_8196reg_LR_brodmann_subparc.mat]	Brodmann Area	Neuroanatomical Region	Significant Time Ranges [in seconds] and Max t-value (p<0.05)
6	L_6_B05_01	6	Premotor cortex and Supplementary Motor Cortex (Secondary Motor Cortex) (Supplementary motor area)	0.342–0.367 (max t=5.11)
14	L_6_B05_09	6	Premotor cortex and Supplementary Motor Cortex (Secondary Motor Cortex) (Supplementary motor area)	0.342–0.350 (max t=4.41), 0.392–0.400 (max t=4.59)
17	L_6_B05_12	6	Premotor cortex and Supplementary Motor Cortex (Secondary Motor Cortex) (Supplementary motor area)	0.350–0.358 (max t=4.62)
19	L_4_B05_02	4	Primary motor cortex	0.325–0.358 (max t=5.07)
45	L_5_B05_02	5	Superior parietal lobule	0.342–0.350 (max t=4.73)
63	L_2_B05_04	2	Posterior primary somatosensory cortex	0.250–0.267 (max t=4.80)
74	L_40_B05_04	40	Supramarginal gyrus considered by some to be part of Wernicke's area	0.350–0.367 (max t=4.91)
92	L_39_B05_07	39	Angular gyrus, considered by some to be part of Wernicke's area	0.450–0.467 (max t=4.98)
95	L_19_B05_01	19	Associative visual cortex (V3, V4, V5)	0.325 (max t=4.38)
105	L_19_B05_11	19	Associative visual cortex (V3, V4, V5)	0.158–0.167 (max t=5.24)
116	L_22_B05_03	22	Part of the superior temporal gyrus, included in Wernicke's area	0.417–0.425 (max t=4.91)
117	L_22_B05_04	22	Part of the superior temporal gyrus, included in Wernicke's area	0.408–0.425 (max t=4.80)
125	L_42_B05_02	42	Auditory cortex	0.325–0.350 (max t=5.38)
130	L_21_B05_04	21	Middle temporal gyrus	0.383–0.400 (max t=4.71)
133	L_38_B05_03	38	Temporopolar area (most rostral part of the superior and middle temporal gyri)	0.417 (max t=4.44)
135	L_37_B05_01	37	Fusiform gyrus	0.367–0.392 (max t=4.98)
136	L_37_B05_02	37	Fusiform gyrus	0.450–0.458 (max t=4.61)
146	L_20_B05_05	20	Inferior temporal gyrus	0.492–0.508 (max t=4.97)
148	L_20_B05_07	20	Inferior temporal gyrus	0.258–0.275 (max t=4.70), 0.383–0.400 (max t=4.77)
150	L_32_B05_02	32	Dorsal anterior cingulate cortex	0.333–0.358 (max t=5.22)
152	L_24_B05_01	24	Ventral anterior cingulate cortex	0.342–0.358 (max t=5.21)
154	L_24_B05_03	24	Ventral anterior cingulate cortex	0.350–0.367 (max t=4.94)
185	L_27_B05_01	27	Presubiculum	0.333–0.350 (max t=4.77)
204	R_6_B05_08	6	Premotor cortex and Supplementary Motor Cortex (Secondary Motor Cortex) (Supplementary motor area)	0.333–0.358 (max t=5.39), 0.392–0.425 (max t=5.58)
214	R_4_B05_06	4	Primary motor cortex	0.333–0.350 (max t=4.70)
355	R_11_B05_03	11	Orbitofrontal area (orbital and rectus gyri, plus part of the rostral part of the superior frontal gyrus)	0.250–0.258 (max t=4.66)
