## Supplementary material for "Cerebral Encoding of Word Classes is Distributed and Context-Dependent": Figure1 Sourcedata Interaction in Listening

Parcel Index [1-382]	Atlas Parcellation Label [atlas_conte69_8196reg_LR_brodmann_subparc.mat]	Brodmann Area	Neuroanatomical Region	Significant Time Ranges [in seconds] and Max t-value (p<0.05)
3	L_8_B05_03	8	(includes) Frontal eye fields	0.075 (max t=4.72), 0.167 (max t=4.06)
9	L_6_B05_04	6	Premotor cortex and Supplementary Motor Cortex (Secondary Motor Cortex) (Supplementary motor area)	0.292 (max t=4.88), 0.500 (max t=4.31), 0.758 (max t=4.05)
10	L_6_B05_05	6	Premotor cortex and Supplementary Motor Cortex (Secondary Motor Cortex) (Supplementary motor area)	0.283–0.292 (max t=5.99), 0.325 (max t=4.07)
12	L_6_B05_07	6	Premotor cortex and Supplementary Motor Cortex (Secondary Motor Cortex) (Supplementary motor area)	0.342 (max t=4.25)
16	L_6_B05_11	6	Premotor cortex and Supplementary Motor Cortex (Secondary Motor Cortex) (Supplementary motor area)	0.167–0.217 (max t=5.47), 0.267–0.300 (max t=4.59), 0.317–0.325 (max t=5.79), 0.342 (max t=4.11), 0.642 (max t=4.56), 0.667 (max t=4.49), 0.683 (max t=4.13)
18	L_4_B05_01	4	Primary motor cortex	0.283 (max t=4.96)
20	L_4_B05_03	4	Primary motor cortex	0.175–0.208 (max t=5.19), 0.225–0.242 (max t=5.25), 0.258 (max t=4.13), 0.283 (max t=4.82), 0.325–0.333 (max t=4.23)
22	L_4_B05_05	4	Primary motor cortex	0.275–0.292 (max t=4.85)
27	L_4_B05_10	4	Primary motor cortex	0.167–0.242 (max t=5.93), 0.258 (max t=4.35), 0.275–0.292 (max t=5.04), 0.317–0.325 (max t=4.98), 0.400 (max t=4.07), 0.433–0.442 (max t=4.38), 0.492 (max t=4.27), 0.642 (max t=4.16), 0.700 (max t=4.28), 0.717 (max t=4.44)
29	L_4_B05_12	4	Primary motor cortex	0.150–0.225 (max t=6.39), 0.242–0.300 (max t=6.16), 0.317–0.333 (max t=5.59), 0.642 (max t=4.58), 0.700 (max t=4.50), 0.717 (max t=4.14)
33	L_9_B05_02	9	Dorsolateral prefrontal cortex	0.225 (max t=4.26)
35	L_9_B05_04	9	Dorsolateral prefrontal cortex	0.150 (max t=4.19), 0.192–0.258 (max t=5.93), 0.275–0.292 (max t=4.62), 0.683 (max t=4.28)
37	L_3_B05_01	3	Anterior primary somatosensory cortex	0.108 (max t=4.34), 0.133–0.150 (max t=4.64), 0.175 (max t=4.38), 0.192 (max t=4.00), 0.242 (max t=4.86), 0.258 (max t=4.18), 0.275–0.292 (max t=5.79), 0.392 (max t=4.15), 0.642 (max t=4.01), 0.717 (max t=4.42), 0.733–0.750 (max t=5.38)
41	L_1_B05_02	1	Middle primary somatosensory cortex	0.292–0.317 (max t=5.36)
42	L_1_B05_03	1	Middle primary somatosensory cortex	0.133 (max t=4.18), 0.175 (max t=4.78), 0.242 (max t=4.51), 0.275–0.300 (max t=5.94), 0.717 (max t=4.41), 0.742–0.750 (max t=4.55)
58	L_7_B05_12	7	Visuo-Motor coordination	0.225 (max t=4.10), 0.283–0.292 (max t=4.53)
59	L_7_B05_13	7	Visuo-Motor coordination	0.258 (max t=4.90)
60	L_2_B05_01	2	Posterior primary somatosensory cortex	0.108 (max t=4.54), 0.133–0.342 (max t=6.63), 0.533 (max t=4.09), 0.608–0.617 (max t=4.87), 0.633–0.642 (max t=5.12), 0.683 (max t=4.42), 0.750 (max t=4.03)
61	L_2_B05_02	2	Posterior primary somatosensory cortex	0.125 (max t=4.25), 0.183 (max t=4.02), 0.233–0.250 (max t=4.31), 0.275–0.283 (max t=4.46), 0.300 (max t=4.03)
63	L_2_B05_04	2	Posterior primary somatosensory cortex	0.275–0.292 (max t=4.62)
66	L_2_B05_07	2	Posterior primary somatosensory cortex	0.117 (max t=4.15), 0.150–0.292 (max t=6.14), 0.317–0.333 (max t=5.46), 0.617–0.625 (max t=4.15), 0.642–0.650 (max t=4.72), 0.692 (max t=4.39)
71	L_40_B05_01	40	Supramarginal gyrus considered by some to be part of Wernicke's area	0.475 (max t=4.50)
72	L_40_B05_02	40	Supramarginal gyrus considered by some to be part of Wernicke's area	0.242–0.250 (max t=4.70)
73	L_40_B05_03	40	Supramarginal gyrus considered by some to be part of Wernicke's area	0.042 (max t=4.48), 0.167 (max t=4.09), 0.183–0.258 (max t=5.92), 0.292 (max t=4.05), 0.333 (max t=4.27), 0.575 (max t=4.18)
75	L_40_B05_05	40	Supramarginal gyrus considered by some to be part of Wernicke's area	0.167–0.183 (max t=4.61), 0.200–0.308 (max t=5.52), 0.350 (max t=5.43)
76	L_40_B05_06	40	Supramarginal gyrus considered by some to be part of Wernicke's area	0.108 (max t=4.43), 0.133–0.292 (max t=6.22), 0.308–0.350 (max t=5.42), 0.642 (max t=4.35), 0.717 (max t=4.35), 0.733 (max t=4.85), 0.750 (max t=4.13)
77	L_44_B05_01	44	Broca's area, includes the opercular part and triangular part of the inferior frontal gyrus	0.175 (max t=4.31), 0.258 (max t=4.63), 0.283–0.292 (max t=4.74), 0.717 (max t=4.92)
78	L_44_B05_02	44	Broca's area, includes the opercular part and triangular part of the inferior frontal gyrus	0.175–0.208 (max t=4.77), 0.242–0.258 (max t=4.54), 0.275 (max t=4.67), 0.292 (max t=5.28), 0.308 (max t=4.37), 0.325 (max t=5.12), 0.492 (max t=4.07), 0.750 (max t=4.40)
79	L_44_B05_03	44	Broca's area, includes the opercular part and triangular part of the inferior frontal gyrus	0.167–0.175 (max t=4.06), 0.242–0.250 (max t=4.44), 0.267–0.300 (max t=5.29), 0.325–0.333 (max t=4.31), 0.642 (max t=4.24), 0.683 (max t=4.05), 0.708 (max t=4.22), 0.733 (max t=4.30), 0.750 (max t=4.61)
80	L_44_B05_04	44	Broca's area, includes the opercular part and triangular part of the inferior frontal gyrus	0.167–0.175 (max t=5.89), 0.192–0.300 (max t=6.06), 0.317–0.333 (max t=5.20), 0.417–0.425 (max t=4.48), 0.442 (max t=4.48), 0.717 (max t=4.29), 0.750 (max t=4.15)
81	L_45_B05_01	45	Broca's area, includes the opercular part and triangular part of the inferior frontal gyrus	0.200 (max t=4.50), 0.292 (max t=4.28), 0.367 (max t=4.03)
82	L_45_B05_02	45	Broca's area, includes the opercular part and triangular part of the inferior frontal gyrus	0.275–0.283 (max t=4.16), 0.300 (max t=4.72), 0.325 (max t=4.10), 0.417–0.425 (max t=4.27)
87	L_39_B05_02	39	Angular gyrus, considered by some to be part of Wernicke's area	0.142 (max t=4.67), 0.183 (max t=5.01), 0.208–0.258 (max t=5.40), 0.617 (max t=4.45)
93	L_43_B05_01	43	Primary gustatory cortex	0.083 (max t=4.23), 0.108 (max t=4.25), 0.133–0.342 (max t=7.71), 0.575 (max t=4.03), 0.617 (max t=5.08), 0.650–0.667 (max t=4.92), 0.683–0.700 (max t=4.71), 0.750 (max t=4.83)
94	L_43_B05_02	43	Primary gustatory cortex	0.133–0.300 (max t=8.29), 0.317–0.342 (max t=5.20), 0.558 (max t=4.25), 0.575–0.583 (max t=4.17), 0.617–0.625 (max t=4.88), 0.642–0.700 (max t=5.33), 0.717 (max t=4.40)
95	L_19_B05_01	19	Associative visual cortex (V3, V4, V5)	0.542–0.550 (max t=4.52), 0.567–0.575 (max t=4.77), 0.600 (max t=4.12), 0.617 (max t=4.75)
109	L_47_B05_01	47	Orbital part of inferior frontal gyrus	0.117 (max t=4.07), 0.150 (max t=4.16), 0.192 (max t=4.51), 0.242 (max t=4.52), 0.267–0.275 (max t=4.51), 0.375 (max t=4.75), 0.417 (max t=4.02), 0.433–0.442 (max t=4.57)
110	L_41_B05_01	41	Auditory cortex	0.142–0.300 (max t=7.52), 0.317–0.342 (max t=5.40), 0.533 (max t=4.61), 0.558–0.583 (max t=4.61), 0.617–0.625 (max t=5.23), 0.642–0.650 (max t=4.22), 0.667 (max t=4.84), 0.692–0.700 (max t=4.60)
111	L_41_B05_02	41	Auditory cortex	0.133 (max t=4.01), 0.150–0.258 (max t=5.92), 0.275–0.292 (max t=5.39), 0.325–0.333 (max t=5.00), 0.350 (max t=4.34), 0.475 (max t=4.32), 0.642 (max t=4.27)
112	L_41_B05_03	41	Auditory cortex	0.142–0.300 (max t=7.16), 0.317–0.350 (max t=5.81), 0.617 (max t=5.69), 0.642 (max t=4.13)
114	L_22_B05_01	22	Part of the superior temporal gyrus, included in Wernicke's area	0.125–0.358 (max t=7.36), 0.408 (max t=4.34), 0.617 (max t=4.46), 0.642–0.675 (max t=5.55), 0.692–0.700 (max t=5.68), 0.750 (max t=4.21)
115	L_22_B05_02	22	Part of the superior temporal gyrus, included in Wernicke's area	0.108 (max t=4.80), 0.133–0.350 (max t=7.92), 0.375 (max t=4.10), 0.392 (max t=4.54), 0.517 (max t=4.07), 0.575 (max t=4.16), 0.592 (max t=4.60), 0.617–0.625 (max t=4.32), 0.642–0.683 (max t=5.38), 0.700–0.717 (max t=4.89), 0.733–0.742 (max t=5.42)
116	L_22_B05_03	22	Part of the superior temporal gyrus, included in Wernicke's area	0.125–0.300 (max t=8.01), 0.317–0.342 (max t=5.16), 0.500 (max t=4.07), 0.533 (max t=4.51), 0.558–0.575 (max t=4.27), 0.617–0.625 (max t=5.61), 0.642–0.650 (max t=4.82), 0.667–0.700 (max t=5.72)
117	L_22_B05_04	22	Part of the superior temporal gyrus, included in Wernicke's area	0.083 (max t=4.21), 0.100–0.300 (max t=7.18), 0.325–0.350 (max t=5.07), 0.367 (max t=4.22), 0.383–0.392 (max t=4.33), 0.633–0.650 (max t=4.44), 0.675 (max t=4.13), 0.717 (max t=4.39)
118	L_22_B05_05	22	Part of the superior temporal gyrus, included in Wernicke's area	0.117 (max t=4.02), 0.133–0.292 (max t=7.64), 0.325–0.333 (max t=4.99), 0.367 (max t=4.20), 0.475 (max t=4.29), 0.625–0.642 (max t=4.63), 0.700–0.717 (max t=4.88)
119	L_22_B05_06	22	Part of the superior temporal gyrus, included in Wernicke's area	0.150–0.267 (max t=5.41), 0.283–0.292 (max t=4.55), 0.333 (max t=4.46), 0.708 (max t=4.14)
120	L_22_B05_07	22	Part of the superior temporal gyrus, included in Wernicke's area	0.142–0.300 (max t=7.86), 0.317–0.333 (max t=4.93), 0.350 (max t=5.14), 0.367 (max t=4.89), 0.383–0.392 (max t=4.16), 0.533–0.542 (max t=4.30), 0.558–0.583 (max t=4.72), 0.617–0.642 (max t=4.54)
121	L_22_B05_08	22	Part of the superior temporal gyrus, included in Wernicke's area	0.108 (max t=5.33), 0.133–0.175 (max t=4.83), 0.192 (max t=4.53), 0.208–0.292 (max t=6.54), 0.333 (max t=4.37), 0.392 (max t=4.14), 0.433–0.442 (max t=4.32), 0.600 (max t=4.64), 0.617–0.625 (max t=4.34), 0.642 (max t=4.62), 0.708–0.717 (max t=4.56)
122	L_22_B05_09	22	Part of the superior temporal gyrus, included in Wernicke's area	0.100–0.108 (max t=5.43), 0.167 (max t=4.50), 0.200–0.250 (max t=6.17), 0.267 (max t=4.37), 0.283–0.300 (max t=4.49), 0.333–0.342 (max t=4.48), 0.583 (max t=4.06), 0.600 (max t=4.11), 0.625 (max t=4.53), 0.708 (max t=4.08)
123	L_22_B05_10	22	Part of the superior temporal gyrus, included in Wernicke's area	0.150 (max t=4.43), 0.167–0.175 (max t=4.50), 0.192–0.200 (max t=4.95), 0.225–0.300 (max t=5.44), 0.325–0.342 (max t=5.69), 0.692 (max t=4.03)
124	L_42_B05_01	42	Auditory cortex	0.108 (max t=4.77), 0.133 (max t=4.21), 0.150–0.300 (max t=6.63), 0.317–0.350 (max t=4.97), 0.642 (max t=4.42), 0.733 (max t=4.03)
125	L_42_B05_02	42	Auditory cortex	0.158–0.275 (max t=5.93), 0.300 (max t=4.09), 0.333–0.350 (max t=4.24), 0.475 (max t=4.21), 0.692 (max t=4.00)
126	L_42_B05_03	42	Auditory cortex	0.108 (max t=4.29), 0.133–0.350 (max t=7.13), 0.575 (max t=4.18), 0.617 (max t=4.85), 0.642 (max t=4.75), 0.658 (max t=4.02), 0.733 (max t=5.29), 0.758 (max t=4.05)
127	L_21_B05_01	21	Middle temporal gyrus	0.133 (max t=4.19), 0.150 (max t=5.21), 0.183–0.217 (max t=5.59), 0.242 (max t=4.50), 0.267 (max t=4.05), 0.292 (max t=4.65), 0.375 (max t=4.00), 0.392 (max t=4.50), 0.408–0.417 (max t=4.97), 0.492 (max t=5.33), 0.633–0.642 (max t=4.68), 0.800 (max t=4.50)
128	L_21_B05_02	21	Middle temporal gyrus	0.133 (max t=4.69), 0.150 (max t=4.27), 0.175–0.300 (max t=6.38), 0.317–0.350 (max t=5.28), 0.367–0.392 (max t=5.81), 0.408 (max t=4.00), 0.425 (max t=4.57), 0.733 (max t=4.99)
129	L_21_B05_03	21	Middle temporal gyrus	0.175–0.300 (max t=5.84), 0.317–0.333 (max t=5.53), 0.367 (max t=4.43), 0.425 (max t=4.61), 0.642 (max t=4.25), 0.667 (max t=4.21), 0.708 (max t=4.23)
130	L_21_B05_04	21	Middle temporal gyrus	0.133–0.150 (max t=5.16), 0.200–0.217 (max t=4.96), 0.242–0.267 (max t=5.50), 0.283 (max t=4.00), 0.300 (max t=4.16)
131	L_38_B05_01	38	Temporopolar area (most rostral part of the superior and middle temporal gyri)	0.108 (max t=4.32), 0.125 (max t=4.33), 0.150 (max t=4.80), 0.192–0.242 (max t=6.04), 0.267–0.275 (max t=5.06), 0.325–0.333 (max t=4.83), 0.683–0.692 (max t=4.80), 0.717 (max t=4.30)
132	L_38_B05_02	38	Temporopolar area (most rostral part of the superior and middle temporal gyri)	0.133–0.175 (max t=5.67), 0.192–0.300 (max t=6.19), 0.317–0.342 (max t=5.50), 0.625–0.650 (max t=4.89), 0.717 (max t=4.13), 0.733–0.742 (max t=4.23)
133	L_38_B05_03	38	Temporopolar area (most rostral part of the superior and middle temporal gyri)	0.133–0.150 (max t=5.43), 0.175–0.350 (max t=6.34), 0.375 (max t=4.83), 0.392 (max t=4.26), 0.533 (max t=4.16), 0.642 (max t=4.47), 0.708–0.717 (max t=4.18)
134	L_38_B05_04	38	Temporopolar area (most rostral part of the superior and middle temporal gyri)	0.225–0.250 (max t=5.53), 0.283–0.300 (max t=5.69), 0.317–0.342 (max t=5.47), 0.683 (max t=4.41), 0.700 (max t=4.16)
135	L_37_B05_01	37	Fusiform gyrus	0.125 (max t=4.60), 0.150 (max t=4.99), 0.167 (max t=4.39), 0.183–0.258 (max t=6.40), 0.617 (max t=4.14), 0.633 (max t=4.16), 0.667 (max t=4.25), 0.683–0.692 (max t=4.41)
139	L_37_B05_05	37	Fusiform gyrus	0.150 (max t=5.35), 0.183–0.192 (max t=4.37), 0.217 (max t=4.74), 0.233–0.242 (max t=5.65), 0.258 (max t=4.80), 0.342–0.350 (max t=4.17), 0.642 (max t=4.02)
142	L_20_B05_01	20	Inferior temporal gyrus	0.125 (max t=4.79), 0.142–0.158 (max t=5.20), 0.175–0.300 (max t=5.92), 0.317–0.325 (max t=4.84), 0.617 (max t=4.20), 0.650 (max t=4.05)
143	L_20_B05_02	20	Inferior temporal gyrus	0.075–0.083 (max t=4.79), 0.142–0.258 (max t=5.95), 0.275–0.342 (max t=6.03), 0.617 (max t=4.37), 0.633–0.642 (max t=4.38)
144	L_20_B05_03	20	Inferior temporal gyrus	0.142–0.158 (max t=5.83), 0.175–0.208 (max t=4.97), 0.225 (max t=4.45), 0.292 (max t=4.84), 0.333 (max t=4.53), 0.508 (max t=4.32)
145	L_20_B05_04	20	Inferior temporal gyrus	0.100 (max t=4.08), 0.117 (max t=4.59), 0.133 (max t=5.47), 0.150 (max t=4.46), 0.167–0.258 (max t=7.03), 0.275–0.300 (max t=4.59), 0.325–0.350 (max t=5.19), 0.375–0.383 (max t=4.92)
146	L_20_B05_05	20	Inferior temporal gyrus	0.108 (max t=4.75), 0.150 (max t=4.04), 0.192–0.292 (max t=6.34), 0.325–0.333 (max t=4.85), 0.350 (max t=4.03), 0.667 (max t=4.01), 0.708–0.717 (max t=4.99), 0.733 (max t=4.74)
147	L_20_B05_06	20	Inferior temporal gyrus	0.108–0.117 (max t=5.02), 0.133 (max t=4.08), 0.192–0.267 (max t=5.47), 0.283–0.300 (max t=5.76), 0.325–0.342 (max t=5.88), 0.558 (max t=4.07), 0.617 (max t=4.20)
148	L_20_B05_07	20	Inferior temporal gyrus	0.150 (max t=4.37), 0.183–0.208 (max t=6.26), 0.225 (max t=4.07), 0.242–0.258 (max t=5.15), 0.275–0.342 (max t=5.78), 0.367–0.375 (max t=4.66), 0.417 (max t=4.58), 0.683 (max t=4.07)
149	L_32_B05_01	32	Dorsal anterior cingulate cortex	0.267 (max t=4.40)
151	L_32_B05_03	32	Dorsal anterior cingulate cortex	0.200–0.208 (max t=4.35), 0.267–0.292 (max t=5.53), 0.633–0.642 (max t=4.19)
152	L_24_B05_01	24	Ventral anterior cingulate cortex	0.200 (max t=4.31), 0.225 (max t=4.16), 0.642 (max t=4.70)
155	L_24_B05_04	24	Ventral anterior cingulate cortex	0.192 (max t=4.07), 0.208 (max t=4.04), 0.275 (max t=4.00), 0.292–0.300 (max t=5.25), 0.325–0.350 (max t=5.03), 0.367 (max t=4.63), 0.383–0.392 (max t=4.25)
156	L_10_B05_01	10	Anterior prefrontal cortex (most rostral part of superior and middle frontal gyri)	0.242 (max t=4.14), 0.633–0.642 (max t=4.47)
160	L_10_B05_05	10	Anterior prefrontal cortex (most rostral part of superior and middle frontal gyri)	0.225 (max t=5.19), 0.283 (max t=4.37)
161	L_25_B05_01	25	Ventromedial prefrontal cortex (subgenual area)	0.275 (max t=4.40), 0.292–0.300 (max t=4.92), 0.317–0.342 (max t=4.66), 0.367 (max t=5.02), 0.417–0.425 (max t=4.76), 0.442 (max t=4.08), 0.583 (max t=4.04)
162	L_11_B05_01	11	Orbitofrontal area (orbital and rectus gyri, plus part of the rostral part of the superior frontal gyrus)	0.292 (max t=4.28)
163	L_11_B05_02	11	Orbitofrontal area (orbital and rectus gyri, plus part of the rostral part of the superior frontal gyrus)	0.242 (max t=5.75), 0.275–0.300 (max t=4.54), 0.408 (max t=5.09), 0.642 (max t=4.45), 0.750 (max t=4.29)
164	L_11_B05_03	11	Orbitofrontal area (orbital and rectus gyri, plus part of the rostral part of the superior frontal gyrus)	0.242 (max t=5.60), 0.275 (max t=4.27), 0.292–0.300 (max t=5.49), 0.325–0.342 (max t=4.49)
165	L_11_B05_04	11	Orbitofrontal area (orbital and rectus gyri, plus part of the rostral part of the superior frontal gyrus)	0.242 (max t=4.54), 0.275 (max t=4.39), 0.292 (max t=4.59)
166	L_11_B05_05	11	Orbitofrontal area (orbital and rectus gyri, plus part of the rostral part of the superior frontal gyrus)	0.133 (max t=4.03), 0.242 (max t=4.04), 0.258–0.292 (max t=5.75)
167	L_11_B05_06	11	Orbitofrontal area (orbital and rectus gyri, plus part of the rostral part of the superior frontal gyrus)	0.192 (max t=4.20), 0.242 (max t=4.86), 0.267–0.275 (max t=4.33)
168	L_11_B05_07	11	Orbitofrontal area (orbital and rectus gyri, plus part of the rostral part of the superior frontal gyrus)	0.242 (max t=4.33), 0.267–0.275 (max t=4.67), 0.292–0.300 (max t=4.56), 0.333–0.342 (max t=4.36)
170	L_46_B05_01	46	Dorsolateral prefrontal cortex	0.242 (max t=4.29), 0.292–0.300 (max t=4.56), 0.358–0.375 (max t=4.24)
171	L_46_B05_02	46	Dorsolateral prefrontal cortex	0.242 (max t=4.70), 0.342 (max t=4.06), 0.367 (max t=4.09), 0.417 (max t=4.44), 0.442 (max t=4.31)
185	L_27_B05_01	27	Presubiculum	0.192 (max t=4.26), 0.208 (max t=5.02), 0.225 (max t=4.61), 0.242 (max t=4.11), 0.275–0.292 (max t=4.44)
186	L_36_B05_01	36	Part of the perirhinal cortex (in the rhinal sulcus)	0.192 (max t=4.98), 0.242–0.258 (max t=4.51), 0.275–0.342 (max t=5.90), 0.367–0.425 (max t=5.54)
187	L_35_B05_01	35	Part of the perirhinal cortex (in the rhinal sulcus)	0.208 (max t=4.52), 0.275 (max t=4.21), 0.292 (max t=4.33), 0.333–0.342 (max t=5.03)
188	L_28_B05_01	28	Ventral entorhinal cortex	0.192 (max t=4.44), 0.208 (max t=4.12), 0.242 (max t=4.67), 0.275–0.292 (max t=5.61), 0.325–0.342 (max t=4.91), 0.700 (max t=4.18), 0.717 (max t=4.07)
220	R_4_B05_12	4	Primary motor cortex	0.158 (max t=4.07), 0.558 (max t=4.16)
233	R_1_B05_03	1	Middle primary somatosensory cortex	0.225 (max t=4.16), 0.242 (max t=4.67), 0.258 (max t=4.32), 0.275 (max t=4.62), 0.300 (max t=4.24)
251	R_2_B05_01	2	Posterior primary somatosensory cortex	0.375 (max t=4.13), 0.392 (max t=4.38), 0.558 (max t=5.12)
257	R_2_B05_07	2	Posterior primary somatosensory cortex	0.025 (max t=4.20), 0.225 (max t=4.16)
265	R_40_B05_04	40	Supramarginal gyrus considered by some to be part of Wernicke's area	0.333 (max t=4.76), 0.383 (max t=4.31)
266	R_40_B05_05	40	Supramarginal gyrus considered by some to be part of Wernicke's area	0.017 (max t=4.24), 0.042–0.050 (max t=4.27), 0.558 (max t=4.96), 0.600 (max t=4.01)
267	R_40_B05_06	40	Supramarginal gyrus considered by some to be part of Wernicke's area	0.358 (max t=4.24), 0.450 (max t=4.01), 0.558 (max t=4.08)
270	R_44_B05_03	44	Broca's area, includes the opercular part and triangular part of the inferior frontal gyrus	0.375 (max t=4.39)
271	R_44_B05_04	44	Broca's area, includes the opercular part and triangular part of the inferior frontal gyrus	0.275–0.283 (max t=4.28)
279	R_39_B05_03	39	Angular gyrus, considered by some to be part of Wernicke's area	0.383 (max t=4.25)
284	R_43_B05_01	43	Primary gustatory cortex	0.375 (max t=4.55), 0.450 (max t=4.44), 0.533–0.542 (max t=5.24), 0.558 (max t=5.57), 0.608 (max t=4.21)
285	R_43_B05_02	43	Primary gustatory cortex	0.017 (max t=4.04), 0.033–0.042 (max t=5.33), 0.058 (max t=4.56), 0.175 (max t=4.09), 0.375 (max t=4.65), 0.525–0.567 (max t=5.20), 0.608 (max t=4.10)
296	R_19_B05_11	19	Associative visual cortex (V3, V4, V5)	0.383 (max t=4.35)
301	R_41_B05_01	41	Auditory cortex	0.067 (max t=4.01), 0.558 (max t=4.41)
302	R_41_B05_02	41	Auditory cortex	0.558 (max t=5.62)
305	R_22_B05_01	22	Part of the superior temporal gyrus, included in Wernicke's area	0.175 (max t=4.41), 0.200 (max t=4.55), 0.358–0.367 (max t=4.87), 0.525–0.533 (max t=4.34), 0.550–0.567 (max t=4.93), 0.592–0.617 (max t=4.86)
306	R_22_B05_02	22	Part of the superior temporal gyrus, included in Wernicke's area	0.200–0.208 (max t=4.96), 0.225 (max t=4.31), 0.275–0.292 (max t=5.22), 0.358 (max t=4.01), 0.550 (max t=4.27)
307	R_22_B05_03	22	Part of the superior temporal gyrus, included in Wernicke's area	0.158–0.175 (max t=5.34), 0.192–0.208 (max t=4.74)
308	R_22_B05_04	22	Part of the superior temporal gyrus, included in Wernicke's area	0.017 (max t=4.43), 0.033–0.042 (max t=5.51), 0.058 (max t=4.99), 0.158 (max t=4.04), 0.525–0.533 (max t=4.10), 0.558 (max t=4.70)
311	R_22_B05_07	22	Part of the superior temporal gyrus, included in Wernicke's area	0.017–0.042 (max t=5.54), 0.058 (max t=4.02), 0.375 (max t=4.59), 0.450 (max t=4.18), 0.517–0.567 (max t=5.20), 0.583–0.592 (max t=4.74), 0.608 (max t=4.39)
312	R_22_B05_08	22	Part of the superior temporal gyrus, included in Wernicke's area	0.017 (max t=4.18), 0.042 (max t=4.33), 0.075 (max t=4.10), 0.533 (max t=4.46)
313	R_22_B05_09	22	Part of the superior temporal gyrus, included in Wernicke's area	0.017 (max t=4.59), 0.083 (max t=4.36), 0.167 (max t=4.42)
314	R_22_B05_10	22	Part of the superior temporal gyrus, included in Wernicke's area	0.042 (max t=4.12), 0.558 (max t=4.44)
315	R_42_B05_01	42	Auditory cortex	0.558–0.567 (max t=5.84), 0.792 (max t=4.20)
316	R_42_B05_02	42	Auditory cortex	0.167 (max t=4.43), 0.333 (max t=4.30)
317	R_42_B05_03	42	Auditory cortex	0.017 (max t=4.01), 0.533–0.567 (max t=4.96)
321	R_21_B05_04	21	Middle temporal gyrus	0.042 (max t=4.49), 0.550–0.558 (max t=4.72), 0.583 (max t=4.05)
323	R_38_B05_02	38	Temporopolar area (most rostral part of the superior and middle temporal gyri)	0.042 (max t=4.36), 0.183–0.217 (max t=5.40), 0.242 (max t=4.36), 0.275–0.300 (max t=4.71), 0.525 (max t=4.33), 0.558 (max t=4.87), 0.592–0.600 (max t=4.57)
324	R_38_B05_03	38	Temporopolar area (most rostral part of the superior and middle temporal gyri)	0.600 (max t=4.20)
325	R_38_B05_04	38	Temporopolar area (most rostral part of the superior and middle temporal gyri)	0.208 (max t=4.13), 0.242 (max t=4.46), 0.275–0.283 (max t=5.35), 0.300–0.333 (max t=4.59), 0.358 (max t=4.04)
333	R_20_B05_01	20	Inferior temporal gyrus	0.208 (max t=4.19)
334	R_20_B05_02	20	Inferior temporal gyrus	0.000 (max t=4.39), 0.042 (max t=4.93), 0.533 (max t=4.32), 0.567 (max t=4.40)
337	R_20_B05_05	20	Inferior temporal gyrus	0.042 (max t=4.23), 0.558 (max t=4.81)
338	R_20_B05_06	20	Inferior temporal gyrus	0.208 (max t=4.38), 0.617 (max t=4.52)
339	R_20_B05_07	20	Inferior temporal gyrus	0.275 (max t=4.94)
342	R_32_B05_03	32	Dorsal anterior cingulate cortex	0.275 (max t=4.36), 0.292–0.300 (max t=4.26)
347	R_10_B05_01	10	Anterior prefrontal cortex (most rostral part of superior and middle frontal gyri)	0.350 (max t=5.00)
352	R_25_B05_01	25	Ventromedial prefrontal cortex (subgenual area)	0.208–0.242 (max t=4.71), 0.258 (max t=4.27), 0.275 (max t=4.88), 0.292 (max t=5.84), 0.325 (max t=4.19), 0.342 (max t=4.16), 0.358 (max t=4.17)
354	R_11_B05_02	11	Orbitofrontal area (orbital and rectus gyri, plus part of the rostral part of the superior frontal gyrus)	0.408 (max t=4.19)
355	R_11_B05_03	11	Orbitofrontal area (orbital and rectus gyri, plus part of the rostral part of the superior frontal gyrus)	0.242 (max t=4.28)
357	R_11_B05_05	11	Orbitofrontal area (orbital and rectus gyri, plus part of the rostral part of the superior frontal gyrus)	0.183 (max t=4.31), 0.292 (max t=4.39)
359	R_11_B05_07	11	Orbitofrontal area (orbital and rectus gyri, plus part of the rostral part of the superior frontal gyrus)	0.208 (max t=4.14), 0.275 (max t=4.35), 0.292 (max t=4.38)
361	R_46_B05_01	46	Dorsolateral prefrontal cortex	0.017 (max t=4.38)
376	R_27_B05_01	27	Presubiculum	0.217 (max t=4.41), 0.233 (max t=4.09)
379	R_28_B05_01	28	Ventral entorhinal cortex	0.158–0.167 (max t=4.33), 0.308 (max t=4.37), 0.533 (max t=4.37)
382	R_33_B05_01	33	Part of anterior cingulate cortex	0.208 (max t=4.08), 0.617 (max t=4.20), 0.633 (max t=4.01)
