## Supplementary material for "Cerebral Encoding of Word Classes is Distributed and Context-Dependent": Figure1 Sourcedata Interaction in Reading

Parcel Index [1-382]	Atlas Parcellation Label [atlas_conte69_8196reg_LR_brodmann_subparc.mat]	Brodmann Area	Neuroanatomical Region	Significant Time Ranges [in seconds] and Max t-value (p<0.05)
1	L_8_B05_01	8	(includes) Frontal eye fields	0.358–0.392 (max t=4.54), 0.417–0.425 (max t=4.27)
2	L_8_B05_02	8	(includes) Frontal eye fields	0.383 (max t=4.38), 0.408 (max t=4.83)
3	L_8_B05_03	8	(includes) Frontal eye fields	0.408–0.417 (max t=5.15), 0.433 (max t=3.97), 0.450 (max t=4.43)
4	L_8_B05_04	8	(includes) Frontal eye fields	0.308 (max t=4.34), 0.350–0.383 (max t=5.29), 0.408 (max t=4.40), 0.450–0.458 (max t=4.82), 0.592 (max t=3.95)
5	L_8_B05_05	8	(includes) Frontal eye fields	0.292 (max t=4.28), 0.308–0.317 (max t=4.66), 0.333–0.425 (max t=5.99), 0.450 (max t=4.15)
6	L_6_B05_01	6	Premotor cortex and Supplementary Motor Cortex (Secondary Motor Cortex) (Supplementary motor area)	0.375–0.383 (max t=5.19), 0.408–0.417 (max t=4.38), 0.433–0.442 (max t=3.99)
8	L_6_B05_03	6	Premotor cortex and Supplementary Motor Cortex (Secondary Motor Cortex) (Supplementary motor area)	0.317–0.450 (max t=6.55)
9	L_6_B05_04	6	Premotor cortex and Supplementary Motor Cortex (Secondary Motor Cortex) (Supplementary motor area)	0.300 (max t=4.91), 0.317 (max t=4.34), 0.333–0.483 (max t=6.92), 0.508 (max t=4.17)
10	L_6_B05_05	6	Premotor cortex and Supplementary Motor Cortex (Secondary Motor Cortex) (Supplementary motor area)	0.358–0.375 (max t=4.67), 0.392–0.442 (max t=5.02), 0.492 (max t=4.84)
11	L_6_B05_06	6	Premotor cortex and Supplementary Motor Cortex (Secondary Motor Cortex) (Supplementary motor area)	0.333 (max t=3.99), 0.358 (max t=4.17), 0.375–0.450 (max t=5.33)
12	L_6_B05_07	6	Premotor cortex and Supplementary Motor Cortex (Secondary Motor Cortex) (Supplementary motor area)	0.358–0.392 (max t=4.66), 0.417 (max t=3.94), 0.433–0.442 (max t=4.87)
13	L_6_B05_08	6	Premotor cortex and Supplementary Motor Cortex (Secondary Motor Cortex) (Supplementary motor area)	0.317 (max t=4.38), 0.333–0.433 (max t=6.46), 0.458 (max t=4.06)
14	L_6_B05_09	6	Premotor cortex and Supplementary Motor Cortex (Secondary Motor Cortex) (Supplementary motor area)	0.325–0.425 (max t=6.08), 0.450 (max t=4.21)
15	L_6_B05_10	6	Premotor cortex and Supplementary Motor Cortex (Secondary Motor Cortex) (Supplementary motor area)	0.358 (max t=4.40), 0.383 (max t=4.48), 0.408–0.417 (max t=4.21), 0.433 (max t=4.64)
17	L_6_B05_12	6	Premotor cortex and Supplementary Motor Cortex (Secondary Motor Cortex) (Supplementary motor area)	0.350–0.425 (max t=5.37), 0.442–0.450 (max t=5.68)
18	L_4_B05_01	4	Primary motor cortex	0.333 (max t=4.09), 0.358–0.367 (max t=4.64), 0.383–0.392 (max t=5.01)
20	L_4_B05_03	4	Primary motor cortex	0.283 (max t=4.45), 0.317 (max t=4.14), 0.333 (max t=5.36), 0.350–0.458 (max t=6.02), 0.475 (max t=4.48), 0.492 (max t=4.39), 0.508–0.525 (max t=4.54)
22	L_4_B05_05	4	Primary motor cortex	0.392 (max t=4.28), 0.425–0.433 (max t=4.85), 0.475 (max t=4.09)
23	L_4_B05_06	4	Primary motor cortex	0.325–0.333 (max t=4.70), 0.358–0.425 (max t=5.32), 0.450 (max t=4.80), 0.467 (max t=5.01)
26	L_4_B05_09	4	Primary motor cortex	0.333 (max t=3.98), 0.367–0.375 (max t=4.08), 0.392 (max t=5.15), 0.450 (max t=4.56)
27	L_4_B05_10	4	Primary motor cortex	0.242 (max t=4.07), 0.267 (max t=4.31), 0.358–0.417 (max t=4.84), 0.433 (max t=5.17), 0.450 (max t=4.26), 0.467–0.475 (max t=4.49), 0.492 (max t=4.38)
28	L_4_B05_11	4	Primary motor cortex	0.325 (max t=4.88), 0.350–0.383 (max t=4.34)
29	L_4_B05_12	4	Primary motor cortex	0.350–0.358 (max t=4.03), 0.383–0.483 (max t=5.74)
30	L_4_B05_13	4	Primary motor cortex	0.350–0.392 (max t=5.58), 0.408–0.425 (max t=4.73), 0.450–0.458 (max t=4.49)
32	L_9_B05_01	9	Dorsolateral prefrontal cortex	0.342–0.392 (max t=5.28), 0.425–0.442 (max t=4.71)
33	L_9_B05_02	9	Dorsolateral prefrontal cortex	0.333 (max t=3.96), 0.350–0.417 (max t=5.38), 0.433 (max t=4.30), 0.467–0.483 (max t=4.29)
35	L_9_B05_04	9	Dorsolateral prefrontal cortex	0.333–0.483 (max t=6.04), 0.500 (max t=3.96), 0.583 (max t=4.29)
36	L_9_B05_05	9	Dorsolateral prefrontal cortex	0.358–0.375 (max t=4.30)
37	L_3_B05_01	3	Anterior primary somatosensory cortex	0.333 (max t=4.50), 0.350–0.458 (max t=5.62)
38	L_3_B05_02	3	Anterior primary somatosensory cortex	0.392 (max t=4.49)
40	L_1_B05_01	1	Middle primary somatosensory cortex	0.500 (max t=4.72)
41	L_1_B05_02	1	Middle primary somatosensory cortex	0.317 (max t=5.28), 0.333 (max t=4.82), 0.350–0.458 (max t=5.88)
42	L_1_B05_03	1	Middle primary somatosensory cortex	0.358 (max t=4.51), 0.375–0.417 (max t=4.95), 0.442 (max t=3.95), 0.458–0.475 (max t=4.66)
43	L_1_B05_04	1	Middle primary somatosensory cortex	0.375 (max t=4.63), 0.392 (max t=4.74)
44	L_5_B05_01	5	Superior parietal lobule	0.367 (max t=3.94), 0.392–0.400 (max t=4.11)
45	L_5_B05_02	5	Superior parietal lobule	0.317–0.325 (max t=4.81), 0.342–0.392 (max t=5.70), 0.417 (max t=4.03), 0.467–0.475 (max t=4.22), 0.517 (max t=4.50)
46	L_5_B05_03	5	Superior parietal lobule	0.350–0.400 (max t=4.79), 0.425 (max t=4.27), 0.442 (max t=4.03), 0.458–0.475 (max t=5.78)
47	L_7_B05_01	7	Visuo-Motor coordination	0.375 (max t=4.24), 0.558 (max t=4.28)
48	L_7_B05_02	7	Visuo-Motor coordination	0.400 (max t=5.02), 0.467–0.475 (max t=4.15)
50	L_7_B05_04	7	Visuo-Motor coordination	0.375 (max t=4.27), 0.575 (max t=4.13)
52	L_7_B05_06	7	Visuo-Motor coordination	0.392 (max t=4.68)
53	L_7_B05_07	7	Visuo-Motor coordination	0.392 (max t=4.51)
54	L_7_B05_08	7	Visuo-Motor coordination	0.275–0.283 (max t=4.59)
56	L_7_B05_10	7	Visuo-Motor coordination	0.358–0.392 (max t=4.88), 0.417 (max t=4.42)
57	L_7_B05_11	7	Visuo-Motor coordination	0.450 (max t=4.76)
58	L_7_B05_12	7	Visuo-Motor coordination	0.250 (max t=4.20), 0.358–0.400 (max t=5.48), 0.417–0.433 (max t=4.61), 0.450–0.458 (max t=5.11), 0.475 (max t=4.06)
59	L_7_B05_13	7	Visuo-Motor coordination	0.333 (max t=4.29), 0.350–0.392 (max t=5.46), 0.417 (max t=4.97)
60	L_2_B05_01	2	Posterior primary somatosensory cortex	0.333 (max t=4.10), 0.358 (max t=4.14), 0.375–0.400 (max t=4.65), 0.417 (max t=3.94), 0.433–0.467 (max t=5.82)
62	L_2_B05_03	2	Posterior primary somatosensory cortex	0.367–0.392 (max t=4.63), 0.417 (max t=4.62), 0.433 (max t=4.02), 0.450–0.458 (max t=4.41), 0.500 (max t=4.56)
63	L_2_B05_04	2	Posterior primary somatosensory cortex	0.258 (max t=4.23), 0.317 (max t=4.23), 0.333 (max t=4.08), 0.350–0.467 (max t=5.79)
65	L_2_B05_06	2	Posterior primary somatosensory cortex	0.267 (max t=4.16), 0.283 (max t=4.10)
66	L_2_B05_07	2	Posterior primary somatosensory cortex	0.267–0.283 (max t=4.63), 0.367–0.400 (max t=5.84), 0.417–0.475 (max t=5.14)
67	L_31_B05_01	31	Dorsal Posterior cingulate cortex	0.325 (max t=4.40), 0.350–0.392 (max t=5.14), 0.417 (max t=4.10)
68	L_31_B05_02	31	Dorsal Posterior cingulate cortex	0.333 (max t=4.21), 0.358–0.400 (max t=5.82), 0.417 (max t=4.89)
69	L_31_B05_03	31	Dorsal Posterior cingulate cortex	0.333 (max t=4.22), 0.350–0.392 (max t=6.27), 0.408–0.425 (max t=4.60)
70	L_31_B05_04	31	Dorsal Posterior cingulate cortex	0.367–0.375 (max t=4.19), 0.417 (max t=4.06)
71	L_40_B05_01	40	Supramarginal gyrus considered by some to be part of Wernicke's area	0.417–0.425 (max t=5.33), 0.467 (max t=4.19)
72	L_40_B05_02	40	Supramarginal gyrus considered by some to be part of Wernicke's area	0.317 (max t=4.85)
73	L_40_B05_03	40	Supramarginal gyrus considered by some to be part of Wernicke's area	0.317 (max t=3.95), 0.333–0.400 (max t=5.30), 0.417–0.450 (max t=4.56)
74	L_40_B05_04	40	Supramarginal gyrus considered by some to be part of Wernicke's area	0.258–0.275 (max t=4.72), 0.308–0.317 (max t=4.13), 0.342–0.458 (max t=6.65), 0.525–0.533 (max t=4.79), 0.575 (max t=3.95), 0.650 (max t=3.98)
75	L_40_B05_05	40	Supramarginal gyrus considered by some to be part of Wernicke's area	0.275–0.292 (max t=4.40), 0.308–0.325 (max t=4.78), 0.342 (max t=4.28), 0.358–0.467 (max t=5.65), 0.508–0.517 (max t=4.63)
76	L_40_B05_06	40	Supramarginal gyrus considered by some to be part of Wernicke's area	0.300 (max t=3.95), 0.317–0.325 (max t=4.87), 0.342–0.475 (max t=6.57), 0.500–0.508 (max t=5.31), 0.525 (max t=4.19)
77	L_44_B05_01	44	Broca's area, includes the opercular part and triangular part of the inferior frontal gyrus	0.333–0.392 (max t=6.36), 0.408–0.483 (max t=5.41)
78	L_44_B05_02	44	Broca's area, includes the opercular part and triangular part of the inferior frontal gyrus	0.367–0.408 (max t=5.52)
79	L_44_B05_03	44	Broca's area, includes the opercular part and triangular part of the inferior frontal gyrus	0.358–0.400 (max t=5.78), 0.433–0.442 (max t=4.78), 0.458 (max t=4.08), 0.767 (max t=3.96)
80	L_44_B05_04	44	Broca's area, includes the opercular part and triangular part of the inferior frontal gyrus	0.267 (max t=4.17), 0.300 (max t=4.03), 0.317 (max t=4.19), 0.333–0.450 (max t=6.65), 0.467–0.500 (max t=4.85), 0.542 (max t=3.97)
81	L_45_B05_01	45	Broca's area, includes the opercular part and triangular part of the inferior frontal gyrus	0.350 (max t=4.03), 0.383 (max t=5.26)
82	L_45_B05_02	45	Broca's area, includes the opercular part and triangular part of the inferior frontal gyrus	0.350 (max t=4.97), 0.375–0.392 (max t=4.87), 0.425–0.433 (max t=4.24), 0.450 (max t=4.44)
83	L_23_B05_01	23	Ventral posterior cingulate cortex	0.358 (max t=4.17)
84	L_23_B05_02	23	Ventral posterior cingulate cortex	0.275 (max t=3.96), 0.292 (max t=4.38), 0.308–0.333 (max t=5.35), 0.358–0.417 (max t=6.28), 0.450 (max t=4.33), 0.542 (max t=4.07), 0.650 (max t=4.01)
85	L_23_B05_03	23	Ventral posterior cingulate cortex	0.317 (max t=4.73), 0.333 (max t=4.05), 0.392–0.417 (max t=4.36), 0.508–0.517 (max t=5.32)
87	L_39_B05_02	39	Angular gyrus, considered by some to be part of Wernicke's area	0.283 (max t=4.44), 0.317 (max t=4.09), 0.333 (max t=4.14), 0.375–0.392 (max t=4.82), 0.408–0.417 (max t=4.38), 0.517 (max t=3.96)
88	L_39_B05_03	39	Angular gyrus, considered by some to be part of Wernicke's area	0.317 (max t=4.79), 0.333 (max t=4.43), 0.350–0.392 (max t=4.90), 0.408–0.425 (max t=4.34)
89	L_39_B05_04	39	Angular gyrus, considered by some to be part of Wernicke's area	0.275 (max t=4.40), 0.333 (max t=5.46), 0.350–0.358 (max t=4.81), 0.375 (max t=4.81), 0.517 (max t=4.14)
90	L_39_B05_05	39	Angular gyrus, considered by some to be part of Wernicke's area	0.317 (max t=4.12), 0.375–0.433 (max t=5.03), 0.458 (max t=5.00)
91	L_39_B05_06	39	Angular gyrus, considered by some to be part of Wernicke's area	0.317–0.350 (max t=5.59), 0.383 (max t=4.32)
92	L_39_B05_07	39	Angular gyrus, considered by some to be part of Wernicke's area	0.158 (max t=3.93), 0.242 (max t=4.21), 0.275–0.283 (max t=4.13), 0.317–0.442 (max t=6.19), 0.508 (max t=4.57), 0.525 (max t=5.47)
93	L_43_B05_01	43	Primary gustatory cortex	0.225 (max t=3.95), 0.383–0.400 (max t=5.13), 0.425 (max t=4.16), 0.442–0.458 (max t=4.45)
94	L_43_B05_02	43	Primary gustatory cortex	0.358–0.458 (max t=5.78), 0.525 (max t=4.05)
95	L_19_B05_01	19	Associative visual cortex (V3, V4, V5)	0.275–0.283 (max t=4.10), 0.325–0.467 (max t=6.12), 0.500 (max t=4.09)
96	L_19_B05_02	19	Associative visual cortex (V3, V4, V5)	0.333 (max t=4.44), 0.350 (max t=4.91), 0.517 (max t=4.11)
98	L_19_B05_04	19	Associative visual cortex (V3, V4, V5)	0.258 (max t=4.07)
99	L_19_B05_05	19	Associative visual cortex (V3, V4, V5)	0.283 (max t=4.22), 0.300 (max t=4.31), 0.317 (max t=4.35), 0.333 (max t=4.44), 0.358–0.375 (max t=5.17), 0.408 (max t=4.11)
101	L_19_B05_07	19	Associative visual cortex (V3, V4, V5)	0.192 (max t=4.18), 0.317 (max t=4.09), 0.375 (max t=4.46), 0.442–0.458 (max t=5.61), 0.500–0.517 (max t=4.12), 0.533 (max t=4.73)
103	L_19_B05_09	19	Associative visual cortex (V3, V4, V5)	0.317 (max t=3.98), 0.517 (max t=4.24)
104	L_19_B05_10	19	Associative visual cortex (V3, V4, V5)	0.333 (max t=4.16), 0.367–0.383 (max t=5.00), 0.417–0.425 (max t=4.08), 0.450 (max t=4.04), 0.467 (max t=4.35), 0.558 (max t=4.52)
105	L_19_B05_11	19	Associative visual cortex (V3, V4, V5)	0.283 (max t=3.94), 0.300 (max t=4.29), 0.317–0.350 (max t=4.66), 0.383 (max t=4.15), 0.458 (max t=4.75), 0.792 (max t=5.56)
106	L_19_B05_12	19	Associative visual cortex (V3, V4, V5)	0.333–0.375 (max t=4.78), 0.517 (max t=4.69), 0.575 (max t=4.66)
108	L_19_B05_14	19	Associative visual cortex (V3, V4, V5)	0.308 (max t=3.97), 0.333 (max t=4.09), 0.350 (max t=4.10), 0.500 (max t=4.04)
109	L_47_B05_01	47	Orbital part of inferior frontal gyrus	0.317–0.458 (max t=6.30)
110	L_41_B05_01	41	Auditory cortex	0.358–0.475 (max t=6.15), 0.492 (max t=4.82), 0.608 (max t=4.23)
111	L_41_B05_02	41	Auditory cortex	0.317–0.325 (max t=4.47), 0.342 (max t=4.23), 0.358–0.458 (max t=6.89)
112	L_41_B05_03	41	Auditory cortex	0.358–0.392 (max t=4.96), 0.408–0.417 (max t=4.50), 0.442 (max t=4.17), 0.458 (max t=4.69)
113	L_30_B05_01	30	Subdivision of retrosplenial cortex	0.275–0.517 (max t=7.43), 0.533–0.542 (max t=4.87), 0.575 (max t=4.05), 0.608–0.658 (max t=5.23), 0.733 (max t=4.02)
114	L_22_B05_01	22	Part of the superior temporal gyrus, included in Wernicke's area	0.325 (max t=4.46), 0.350–0.358 (max t=4.72), 0.383–0.400 (max t=5.77), 0.450–0.458 (max t=4.79), 0.483 (max t=4.29)
115	L_22_B05_02	22	Part of the superior temporal gyrus, included in Wernicke's area	0.217 (max t=4.01), 0.233 (max t=3.96), 0.258 (max t=4.25), 0.308–0.483 (max t=7.38)
116	L_22_B05_03	22	Part of the superior temporal gyrus, included in Wernicke's area	0.300–0.308 (max t=4.43), 0.325–0.467 (max t=6.23), 0.492 (max t=4.08), 0.508–0.525 (max t=4.16)
117	L_22_B05_04	22	Part of the superior temporal gyrus, included in Wernicke's area	0.250 (max t=4.12), 0.267–0.283 (max t=5.11), 0.300 (max t=4.33), 0.317–0.583 (max t=6.50)
118	L_22_B05_05	22	Part of the superior temporal gyrus, included in Wernicke's area	0.317–0.325 (max t=4.78), 0.342–0.483 (max t=6.02)
119	L_22_B05_06	22	Part of the superior temporal gyrus, included in Wernicke's area	0.317–0.417 (max t=5.45), 0.467 (max t=4.07)
120	L_22_B05_07	22	Part of the superior temporal gyrus, included in Wernicke's area	0.283 (max t=4.23), 0.300–0.308 (max t=4.33), 0.325 (max t=4.21), 0.342–0.450 (max t=6.19), 0.467–0.475 (max t=5.86), 0.517 (max t=4.26)
121	L_22_B05_08	22	Part of the superior temporal gyrus, included in Wernicke's area	0.242–0.250 (max t=5.02), 0.275–0.283 (max t=4.50), 0.300 (max t=4.10), 0.325–0.467 (max t=6.51), 0.508 (max t=4.59), 0.525 (max t=4.60)
122	L_22_B05_09	22	Part of the superior temporal gyrus, included in Wernicke's area	0.317–0.442 (max t=6.02), 0.458 (max t=4.51), 0.492 (max t=4.01)
123	L_22_B05_10	22	Part of the superior temporal gyrus, included in Wernicke's area	0.250 (max t=4.03), 0.267 (max t=4.33), 0.325 (max t=4.48), 0.342 (max t=4.57), 0.358–0.417 (max t=6.16), 0.433–0.475 (max t=5.11)
124	L_42_B05_01	42	Auditory cortex	0.250 (max t=4.86), 0.267–0.283 (max t=4.55), 0.300–0.475 (max t=7.28), 0.500–0.525 (max t=5.14), 0.542–0.550 (max t=5.57)
125	L_42_B05_02	42	Auditory cortex	0.350–0.400 (max t=6.52)
126	L_42_B05_03	42	Auditory cortex	0.250–0.467 (max t=6.22)
127	L_21_B05_01	21	Middle temporal gyrus	0.358–0.400 (max t=5.71), 0.433–0.458 (max t=4.84)
128	L_21_B05_02	21	Middle temporal gyrus	0.267 (max t=4.45), 0.367 (max t=4.65), 0.383–0.408 (max t=5.25), 0.450–0.458 (max t=4.39)
129	L_21_B05_03	21	Middle temporal gyrus	0.267 (max t=4.37), 0.317–0.400 (max t=5.57), 0.417–0.450 (max t=4.84), 0.467 (max t=4.03), 0.508 (max t=4.13)
130	L_21_B05_04	21	Middle temporal gyrus	0.283 (max t=4.37), 0.317–0.492 (max t=5.70), 0.508 (max t=4.23), 0.525 (max t=4.59), 0.567–0.583 (max t=4.79)
131	L_38_B05_01	38	Temporopolar area (most rostral part of the superior and middle temporal gyri)	0.267 (max t=4.17), 0.358–0.367 (max t=4.80), 0.383–0.392 (max t=5.13)
132	L_38_B05_02	38	Temporopolar area (most rostral part of the superior and middle temporal gyri)	0.325–0.467 (max t=6.23), 0.492–0.500 (max t=4.27)
133	L_38_B05_03	38	Temporopolar area (most rostral part of the superior and middle temporal gyri)	0.358–0.417 (max t=5.60), 0.442–0.450 (max t=4.10)
134	L_38_B05_04	38	Temporopolar area (most rostral part of the superior and middle temporal gyri)	0.267 (max t=4.14), 0.317 (max t=4.11), 0.333–0.450 (max t=6.91), 0.533–0.542 (max t=4.23), 0.558 (max t=4.22)
135	L_37_B05_01	37	Fusiform gyrus	0.317 (max t=4.16), 0.333 (max t=4.94), 0.350–0.392 (max t=6.07), 0.408 (max t=4.60), 0.492 (max t=4.19)
136	L_37_B05_02	37	Fusiform gyrus	0.300 (max t=4.24), 0.333 (max t=4.29), 0.683 (max t=4.35)
137	L_37_B05_03	37	Fusiform gyrus	0.333 (max t=4.19), 0.367 (max t=4.02), 0.383 (max t=4.46), 0.408 (max t=4.26), 0.467 (max t=4.38)
138	L_37_B05_04	37	Fusiform gyrus	0.258 (max t=4.08), 0.317 (max t=4.21), 0.333–0.367 (max t=4.75), 0.392 (max t=4.07), 0.792 (max t=4.23)
139	L_37_B05_05	37	Fusiform gyrus	0.242–0.250 (max t=4.38), 0.300 (max t=4.46), 0.317–0.417 (max t=5.11), 0.433–0.475 (max t=5.01), 0.508–0.517 (max t=4.60), 0.575 (max t=3.99), 0.617 (max t=4.89), 0.642 (max t=5.18)
140	L_37_B05_06	37	Fusiform gyrus	0.333–0.383 (max t=5.41), 0.417 (max t=4.11), 0.433–0.467 (max t=4.72), 0.508 (max t=3.98), 0.617 (max t=4.04)
141	L_37_B05_07	37	Fusiform gyrus	0.242–0.258 (max t=4.72), 0.275 (max t=4.29), 0.292–0.300 (max t=5.02), 0.325–0.392 (max t=5.47), 0.433–0.458 (max t=4.58), 0.492–0.508 (max t=5.24), 0.558–0.567 (max t=4.20)
142	L_20_B05_01	20	Inferior temporal gyrus	0.267 (max t=4.88), 0.333 (max t=4.86), 0.350–0.358 (max t=4.87), 0.383–0.408 (max t=5.43), 0.433 (max t=4.07), 0.517–0.533 (max t=4.36), 0.558 (max t=4.14)
143	L_20_B05_02	20	Inferior temporal gyrus	0.292 (max t=4.18), 0.325–0.425 (max t=5.50), 0.458–0.467 (max t=4.55)
144	L_20_B05_03	20	Inferior temporal gyrus	0.200 (max t=4.16), 0.283–0.300 (max t=4.59), 0.317–0.467 (max t=6.82), 0.492–0.517 (max t=4.86), 0.642 (max t=3.97)
145	L_20_B05_04	20	Inferior temporal gyrus	0.183 (max t=4.05), 0.250–0.267 (max t=4.68), 0.325–0.333 (max t=4.92), 0.358–0.400 (max t=5.94)
146	L_20_B05_05	20	Inferior temporal gyrus	0.267 (max t=4.55), 0.300 (max t=4.06), 0.325 (max t=4.12), 0.358–0.408 (max t=5.54), 0.425–0.467 (max t=4.57), 0.508 (max t=4.39)
147	L_20_B05_06	20	Inferior temporal gyrus	0.267–0.458 (max t=6.15), 0.517–0.525 (max t=4.12)
148	L_20_B05_07	20	Inferior temporal gyrus	0.267 (max t=4.99), 0.325–0.333 (max t=5.27), 0.350–0.367 (max t=5.62), 0.383–0.392 (max t=4.62)
149	L_32_B05_01	32	Dorsal anterior cingulate cortex	0.333 (max t=4.02), 0.350–0.367 (max t=4.81), 0.392 (max t=4.23), 0.408 (max t=4.68)
150	L_32_B05_02	32	Dorsal anterior cingulate cortex	0.292 (max t=4.10), 0.325–0.458 (max t=6.56)
151	L_32_B05_03	32	Dorsal anterior cingulate cortex	0.358–0.367 (max t=5.14), 0.383 (max t=5.50), 0.425 (max t=3.99)
152	L_24_B05_01	24	Ventral anterior cingulate cortex	0.350–0.367 (max t=5.37), 0.383 (max t=4.37), 0.425 (max t=4.27)
153	L_24_B05_02	24	Ventral anterior cingulate cortex	0.325 (max t=4.04), 0.342–0.433 (max t=5.93)
154	L_24_B05_03	24	Ventral anterior cingulate cortex	0.358 (max t=4.51), 0.375 (max t=4.50), 0.417 (max t=3.98)
155	L_24_B05_04	24	Ventral anterior cingulate cortex	0.333 (max t=4.44), 0.358–0.417 (max t=5.95)
156	L_10_B05_01	10	Anterior prefrontal cortex (most rostral part of superior and middle frontal gyri)	0.367–0.383 (max t=4.74)
157	L_10_B05_02	10	Anterior prefrontal cortex (most rostral part of superior and middle frontal gyri)	0.325–0.342 (max t=4.69), 0.358–0.417 (max t=6.34), 0.433–0.450 (max t=6.25)
158	L_10_B05_03	10	Anterior prefrontal cortex (most rostral part of superior and middle frontal gyri)	0.358–0.375 (max t=4.99)
159	L_10_B05_04	10	Anterior prefrontal cortex (most rostral part of superior and middle frontal gyri)	0.358–0.408 (max t=5.68)
160	L_10_B05_05	10	Anterior prefrontal cortex (most rostral part of superior and middle frontal gyri)	0.342 (max t=4.25), 0.358–0.392 (max t=4.82)
161	L_25_B05_01	25	Ventromedial prefrontal cortex (subgenual area)	0.358–0.417 (max t=5.36)
162	L_11_B05_01	11	Orbitofrontal area (orbital and rectus gyri, plus part of the rostral part of the superior frontal gyrus)	0.383 (max t=4.76), 0.408 (max t=4.46)
163	L_11_B05_02	11	Orbitofrontal area (orbital and rectus gyri, plus part of the rostral part of the superior frontal gyrus)	0.383 (max t=4.25)
164	L_11_B05_03	11	Orbitofrontal area (orbital and rectus gyri, plus part of the rostral part of the superior frontal gyrus)	0.342–0.392 (max t=5.38), 0.408 (max t=4.27)
165	L_11_B05_04	11	Orbitofrontal area (orbital and rectus gyri, plus part of the rostral part of the superior frontal gyrus)	0.292 (max t=4.98), 0.308 (max t=4.26), 0.333–0.417 (max t=6.73), 0.433–0.450 (max t=5.39), 0.467–0.475 (max t=4.63), 0.525 (max t=4.87)
166	L_11_B05_05	11	Orbitofrontal area (orbital and rectus gyri, plus part of the rostral part of the superior frontal gyrus)	0.358–0.383 (max t=5.11), 0.425 (max t=4.07)
167	L_11_B05_06	11	Orbitofrontal area (orbital and rectus gyri, plus part of the rostral part of the superior frontal gyrus)	0.333 (max t=4.47), 0.350–0.392 (max t=5.12), 0.408 (max t=3.98), 0.450–0.458 (max t=4.10)
168	L_11_B05_07	11	Orbitofrontal area (orbital and rectus gyri, plus part of the rostral part of the superior frontal gyrus)	0.358–0.392 (max t=5.76), 0.408–0.417 (max t=4.73)
169	L_11_B05_08	11	Orbitofrontal area (orbital and rectus gyri, plus part of the rostral part of the superior frontal gyrus)	0.292 (max t=3.96), 0.358 (max t=4.05), 0.375–0.392 (max t=4.61), 0.425 (max t=4.25), 0.458–0.467 (max t=4.35), 0.642 (max t=4.20)
170	L_46_B05_01	46	Dorsolateral prefrontal cortex	0.333–0.383 (max t=5.55), 0.400–0.408 (max t=4.33)
171	L_46_B05_02	46	Dorsolateral prefrontal cortex	0.308–0.450 (max t=6.70), 0.467 (max t=4.35)
172	L_46_B05_03	46	Dorsolateral prefrontal cortex	0.292 (max t=4.18), 0.333–0.442 (max t=6.61), 0.542 (max t=4.13)
173	L_17_B05_01	17	Primary visual cortex (V1)	0.458 (max t=4.09)
174	L_17_B05_02	17	Primary visual cortex (V1)	0.375 (max t=4.12), 0.525–0.542 (max t=4.59)
178	L_18_B05_01	18	Secondary visual cortex (V2)	0.258 (max t=4.89), 0.275 (max t=4.20), 0.592 (max t=3.98), 0.700–0.717 (max t=4.28)
182	L_18_B05_05	18	Secondary visual cortex (V2)	0.450–0.467 (max t=5.90), 0.533 (max t=4.40)
183	L_18_B05_06	18	Secondary visual cortex (V2)	0.325 (max t=3.98), 0.375 (max t=4.39)
184	L_18_B05_07	18	Secondary visual cortex (V2)	0.358 (max t=4.58), 0.375 (max t=4.24), 0.400 (max t=4.02), 0.500 (max t=4.17), 0.517 (max t=4.10), 0.542 (max t=4.57)
185	L_27_B05_01	27	Presubiculum	0.325–0.467 (max t=6.43), 0.533 (max t=4.73)
186	L_36_B05_01	36	Part of the perirhinal cortex (in the rhinal sulcus)	0.200 (max t=4.10), 0.267 (max t=4.10), 0.283–0.450 (max t=6.30), 0.467–0.483 (max t=5.39), 0.500 (max t=4.78)
187	L_35_B05_01	35	Part of the perirhinal cortex (in the rhinal sulcus)	0.325–0.467 (max t=6.66)
188	L_28_B05_01	28	Ventral entorhinal cortex	0.267 (max t=3.95), 0.325–0.400 (max t=6.54), 0.417–0.458 (max t=5.15), 0.483 (max t=3.99)
189	L_29_B05_01	29	Retrosplenial cortex	0.375–0.425 (max t=5.16), 0.442–0.467 (max t=4.74)
191	L_33_B05_01	33	Part of anterior cingulate cortex	0.333–0.417 (max t=6.37), 0.450 (max t=4.09)
192	R_8_B05_01	8	(includes) Frontal eye fields	0.325–0.467 (max t=6.26)
196	R_8_B05_05	8	(includes) Frontal eye fields	0.292 (max t=4.24), 0.342–0.408 (max t=5.79), 0.425–0.442 (max t=4.54)
198	R_6_B05_02	6	Premotor cortex and Supplementary Motor Cortex (Secondary Motor Cortex) (Supplementary motor area)	0.392–0.400 (max t=5.34)
199	R_6_B05_03	6	Premotor cortex and Supplementary Motor Cortex (Secondary Motor Cortex) (Supplementary motor area)	0.317–0.342 (max t=4.71), 0.358–0.442 (max t=5.51), 0.467 (max t=3.95)
202	R_6_B05_06	6	Premotor cortex and Supplementary Motor Cortex (Secondary Motor Cortex) (Supplementary motor area)	0.325 (max t=4.24), 0.367–0.425 (max t=4.90), 0.442–0.458 (max t=4.40)
204	R_6_B05_08	6	Premotor cortex and Supplementary Motor Cortex (Secondary Motor Cortex) (Supplementary motor area)	0.308 (max t=4.24), 0.333–0.450 (max t=6.28)
212	R_4_B05_04	4	Primary motor cortex	0.308 (max t=4.21), 0.367 (max t=4.08)
214	R_4_B05_06	4	Primary motor cortex	0.358 (max t=4.06), 0.375 (max t=4.53), 0.392–0.400 (max t=4.05)
215	R_4_B05_07	4	Primary motor cortex	0.308 (max t=4.02), 0.333–0.375 (max t=5.06), 0.408 (max t=3.95)
217	R_4_B05_09	4	Primary motor cortex	0.358–0.392 (max t=5.50)
219	R_4_B05_11	4	Primary motor cortex	0.308–0.417 (max t=6.64)
222	R_4_B05_14	4	Primary motor cortex	0.317–0.417 (max t=7.04), 0.450 (max t=4.06)
225	R_9_B05_03	9	Dorsolateral prefrontal cortex	0.375 (max t=4.18), 0.400 (max t=4.29)
227	R_9_B05_05	9	Dorsolateral prefrontal cortex	0.375 (max t=4.07), 0.392–0.417 (max t=4.29)
229	R_3_B05_02	3	Anterior primary somatosensory cortex	0.358 (max t=4.20), 0.383–0.417 (max t=4.81), 0.442 (max t=4.40)
230	R_3_B05_03	3	Anterior primary somatosensory cortex	0.308 (max t=4.00), 0.358–0.375 (max t=4.54)
232	R_1_B05_02	1	Middle primary somatosensory cortex	0.358 (max t=4.74)
235	R_5_B05_01	5	Superior parietal lobule	0.358–0.367 (max t=4.26), 0.392 (max t=4.16)
237	R_5_B05_03	5	Superior parietal lobule	0.333 (max t=4.41)
241	R_7_B05_04	7	Visuo-Motor coordination	0.367 (max t=4.29)
244	R_7_B05_07	7	Visuo-Motor coordination	0.325 (max t=4.58), 0.375 (max t=4.13), 0.392–0.417 (max t=4.71)
246	R_7_B05_09	7	Visuo-Motor coordination	0.408 (max t=4.13)
248	R_7_B05_11	7	Visuo-Motor coordination	0.408 (max t=4.69)
249	R_7_B05_12	7	Visuo-Motor coordination	0.450 (max t=4.26), 0.575–0.583 (max t=4.10)
250	R_7_B05_13	7	Visuo-Motor coordination	0.375 (max t=4.27), 0.417 (max t=4.63)
252	R_2_B05_02	2	Posterior primary somatosensory cortex	0.358–0.375 (max t=4.93)
253	R_2_B05_03	2	Posterior primary somatosensory cortex	0.358–0.367 (max t=4.79)
255	R_2_B05_05	2	Posterior primary somatosensory cortex	0.358–0.392 (max t=5.07), 0.408 (max t=4.47)
256	R_2_B05_06	2	Posterior primary somatosensory cortex	0.358 (max t=3.96), 0.383 (max t=4.06)
258	R_31_B05_01	31	Dorsal Posterior cingulate cortex	0.342–0.375 (max t=4.66), 0.392–0.400 (max t=4.84)
259	R_31_B05_02	31	Dorsal Posterior cingulate cortex	0.358–0.400 (max t=4.61), 0.458 (max t=4.73)
261	R_31_B05_04	31	Dorsal Posterior cingulate cortex	0.375 (max t=4.76), 0.392–0.417 (max t=4.30)
264	R_40_B05_03	40	Supramarginal gyrus considered by some to be part of Wernicke's area	0.475 (max t=4.22)
267	R_40_B05_06	40	Supramarginal gyrus considered by some to be part of Wernicke's area	0.367 (max t=4.23), 0.475 (max t=3.95)
270	R_44_B05_03	44	Broca's area, includes the opercular part and triangular part of the inferior frontal gyrus	0.408 (max t=4.19), 0.433 (max t=4.41), 0.517 (max t=4.19)
273	R_45_B05_02	45	Broca's area, includes the opercular part and triangular part of the inferior frontal gyrus	0.433 (max t=4.36)
274	R_23_B05_01	23	Ventral posterior cingulate cortex	0.317–0.333 (max t=5.33), 0.350–0.450 (max t=7.12), 0.467–0.475 (max t=4.38), 0.558–0.575 (max t=4.31)
275	R_23_B05_02	23	Ventral posterior cingulate cortex	0.325–0.333 (max t=4.50), 0.350 (max t=4.64), 0.392 (max t=4.29)
276	R_23_B05_03	23	Ventral posterior cingulate cortex	0.367–0.400 (max t=5.38), 0.608 (max t=3.96)
282	R_39_B05_06	39	Angular gyrus, considered by some to be part of Wernicke's area	0.375–0.392 (max t=4.30), 0.408 (max t=4.89)
286	R_19_B05_01	19	Associative visual cortex (V3, V4, V5)	0.392–0.425 (max t=4.19), 0.475 (max t=4.14)
292	R_19_B05_07	19	Associative visual cortex (V3, V4, V5)	0.517 (max t=4.41), 0.733 (max t=4.01)
294	R_19_B05_09	19	Associative visual cortex (V3, V4, V5)	0.258 (max t=4.22), 0.408 (max t=3.99), 0.450–0.458 (max t=4.40), 0.608 (max t=3.96), 0.717 (max t=4.18)
296	R_19_B05_11	19	Associative visual cortex (V3, V4, V5)	0.200 (max t=4.00)
304	R_30_B05_01	30	Subdivision of retrosplenial cortex	0.350 (max t=4.12), 0.383 (max t=4.21)
306	R_22_B05_02	22	Part of the superior temporal gyrus, included in Wernicke's area	0.433 (max t=4.53)
307	R_22_B05_03	22	Part of the superior temporal gyrus, included in Wernicke's area	0.358 (max t=4.25)
312	R_22_B05_08	22	Part of the superior temporal gyrus, included in Wernicke's area	0.392 (max t=4.32)
318	R_21_B05_01	21	Middle temporal gyrus	0.400–0.408 (max t=4.29), 0.433 (max t=4.27)
320	R_21_B05_03	21	Middle temporal gyrus	0.408 (max t=4.22)
326	R_37_B05_01	37	Fusiform gyrus	0.258 (max t=4.01), 0.375 (max t=4.00), 0.408 (max t=4.10), 0.517 (max t=4.42), 0.558 (max t=4.32)
328	R_37_B05_03	37	Fusiform gyrus	0.425 (max t=4.07), 0.650 (max t=3.99)
330	R_37_B05_05	37	Fusiform gyrus	0.375 (max t=4.22)
331	R_37_B05_06	37	Fusiform gyrus	0.483 (max t=4.04), 0.517 (max t=4.37)
332	R_37_B05_07	37	Fusiform gyrus	0.258 (max t=4.20), 0.408 (max t=3.98), 0.508–0.517 (max t=4.33), 0.608 (max t=4.59)
334	R_20_B05_02	20	Inferior temporal gyrus	0.475 (max t=4.22), 0.492–0.525 (max t=4.60), 0.600–0.608 (max t=4.55)
335	R_20_B05_03	20	Inferior temporal gyrus	0.392–0.408 (max t=4.20), 0.450 (max t=4.12), 0.492 (max t=4.65), 0.558–0.575 (max t=5.09), 0.592 (max t=4.89), 0.608 (max t=4.71), 0.650–0.658 (max t=4.95)
336	R_20_B05_04	20	Inferior temporal gyrus	0.392–0.433 (max t=4.72), 0.450 (max t=4.27), 0.467–0.517 (max t=4.88), 0.667 (max t=4.51)
337	R_20_B05_05	20	Inferior temporal gyrus	0.408 (max t=5.21), 0.433 (max t=4.81), 0.600 (max t=4.17)
339	R_20_B05_07	20	Inferior temporal gyrus	0.408 (max t=4.10), 0.425 (max t=5.26), 0.467 (max t=4.21)
340	R_32_B05_01	32	Dorsal anterior cingulate cortex	0.342 (max t=5.21), 0.358–0.417 (max t=5.80), 0.433 (max t=4.45), 0.500 (max t=3.95), 0.592 (max t=4.08), 0.617 (max t=4.09)
341	R_32_B05_02	32	Dorsal anterior cingulate cortex	0.342–0.450 (max t=5.66)
342	R_32_B05_03	32	Dorsal anterior cingulate cortex	0.333–0.342 (max t=4.05), 0.358–0.433 (max t=6.81), 0.450 (max t=4.51), 0.467 (max t=4.19)
343	R_24_B05_01	24	Ventral anterior cingulate cortex	0.325–0.467 (max t=7.12), 0.483 (max t=3.99), 0.575 (max t=3.99)
344	R_24_B05_02	24	Ventral anterior cingulate cortex	0.317–0.467 (max t=6.84), 0.483 (max t=3.97)
345	R_24_B05_03	24	Ventral anterior cingulate cortex	0.317–0.467 (max t=6.59), 0.483 (max t=3.96)
346	R_24_B05_04	24	Ventral anterior cingulate cortex	0.333 (max t=4.00), 0.358–0.367 (max t=5.35), 0.383–0.425 (max t=5.75), 0.467–0.475 (max t=4.09)
347	R_10_B05_01	10	Anterior prefrontal cortex (most rostral part of superior and middle frontal gyri)	0.375 (max t=4.07), 0.392 (max t=4.12), 0.425–0.433 (max t=4.48), 0.458–0.467 (max t=4.35)
348	R_10_B05_02	10	Anterior prefrontal cortex (most rostral part of superior and middle frontal gyri)	0.342 (max t=4.12)
350	R_10_B05_04	10	Anterior prefrontal cortex (most rostral part of superior and middle frontal gyri)	0.375–0.383 (max t=4.59), 0.400–0.417 (max t=5.17), 0.467 (max t=4.05)
351	R_10_B05_05	10	Anterior prefrontal cortex (most rostral part of superior and middle frontal gyri)	0.342 (max t=4.07), 0.375 (max t=4.58)
352	R_25_B05_01	25	Ventromedial prefrontal cortex (subgenual area)	0.325–0.342 (max t=4.34), 0.358–0.392 (max t=4.81), 0.408–0.425 (max t=5.59), 0.442 (max t=4.09)
354	R_11_B05_02	11	Orbitofrontal area (orbital and rectus gyri, plus part of the rostral part of the superior frontal gyrus)	0.408 (max t=4.17)
355	R_11_B05_03	11	Orbitofrontal area (orbital and rectus gyri, plus part of the rostral part of the superior frontal gyrus)	0.358–0.367 (max t=4.37), 0.408–0.417 (max t=4.64)
356	R_11_B05_04	11	Orbitofrontal area (orbital and rectus gyri, plus part of the rostral part of the superior frontal gyrus)	0.333 (max t=4.40), 0.392–0.417 (max t=4.84), 0.433 (max t=3.94)
357	R_11_B05_05	11	Orbitofrontal area (orbital and rectus gyri, plus part of the rostral part of the superior frontal gyrus)	0.358–0.425 (max t=5.16)
358	R_11_B05_06	11	Orbitofrontal area (orbital and rectus gyri, plus part of the rostral part of the superior frontal gyrus)	0.417 (max t=4.04), 0.433 (max t=4.92)
359	R_11_B05_07	11	Orbitofrontal area (orbital and rectus gyri, plus part of the rostral part of the superior frontal gyrus)	0.325–0.342 (max t=5.88), 0.358–0.450 (max t=7.09), 0.467–0.475 (max t=4.79), 0.525–0.542 (max t=5.00)
365	R_17_B05_02	17	Primary visual cortex (V1)	0.492 (max t=4.30)
367	R_17_B05_04	17	Primary visual cortex (V1)	0.667 (max t=4.24), 0.758–0.767 (max t=4.66)
375	R_18_B05_07	18	Secondary visual cortex (V2)	0.450 (max t=4.17), 0.592 (max t=4.23)
376	R_27_B05_01	27	Presubiculum	0.358 (max t=4.57), 0.375 (max t=4.75)
377	R_36_B05_01	36	Part of the perirhinal cortex (in the rhinal sulcus)	0.408 (max t=4.74), 0.425 (max t=4.04)
378	R_35_B05_01	35	Part of the perirhinal cortex (in the rhinal sulcus)	0.333 (max t=4.13), 0.375–0.425 (max t=5.31), 0.483 (max t=4.36)
379	R_28_B05_01	28	Ventral entorhinal cortex	0.392–0.408 (max t=4.40), 0.425–0.433 (max t=4.57), 0.608 (max t=4.11), 0.658 (max t=4.80)
380	R_29_B05_01	29	Retrosplenial cortex	0.375 (max t=4.18), 0.392 (max t=4.14), 0.417 (max t=4.30)
382	R_33_B05_01	33	Part of anterior cingulate cortex	0.333–0.442 (max t=5.55)
